# Comprehensive analysis of meiosis-derived cDNA libraries reveals gene isoforms and mitochondrial proteins important for competitive fitness

**DOI:** 10.1101/2021.05.10.443361

**Authors:** Tina L. Sing, Katie Conlon, Stephanie H. Lu, Nicole Madrazo, Juliet C. Barker, Ina Hollerer, Gloria A. Brar, Peter H. Sudmant, Elçin Ünal

**Affiliations:** Department of Molecular and Cell Biology, University of California, Berkeley, CA, USA; Department of Integrative Biology, University of California, Berkeley, CA, USA

## Abstract

Gametogenesis is a highly regulated and dynamic developmental program where a diploid progenitor cell differentiates into haploid gametes, the precursors for sexual reproduction. During meiosis, several pathways converge to initiate ploidy reduction and organelle remodelling to render gametes competent for zygote formation and subsequent organismal development. Additionally, meiosis inherently rejuvenates the newly formed gametes resulting in lifespan resetting. Here, we construct five stage-specific, inducible meiotic cDNA libraries that represent over 84% of the yeast genome. We employ computational strategies to detect stage-specific meiotic transcript isoforms in each library and develop a robust screening pipeline to test the effect of each cDNA on competitive fitness. Our multi-day proof-of-principle time course reveals gene isoforms that are important for competitive fitness as well as mitochondrial proteins that cause dose-dependent disruption of respiration. Together, these novel meiotic cDNA libraries provide an important resource for systematically studying meiotic genes and gene isoforms in future studies.

**HIGHLIGHTS:**

- Construction of five stage-specific, inducible meiotic cDNA libraries in budding yeast that collectively represent 5563 genes, which is over 84% of the genome
- Analysis of the cDNA libraries reveal the presence of meiosis-specific transcript isoforms that are largely uncharacterized
- Development of a robust gain-of-function screening pipeline identifies previously characterized genes and novel gene isoforms important for competitive fitness
- Multi-day proof-of-principle screen reveals mitochondrial proteins that cause dosage-specific respiration defects
