## Supplemental Table 3 for "Comprehensive analysis of meiosis-derived cDNA libraries reveals gene isoforms and mitochondrial proteins important for competitive fitness"

### Sheet: README
Supplemental Table 3 (Sing et al., 2021)
List of genes used in GSEA analysis
Descriptions:
REPLICATION_AND_RECOMBINATION_BRAR_2012: Genes listed in Figure 2A of Brar et al. (2012) were combined.
NDT80_CLUSTER_CHENG_2018: Genes that clustered with Ndt80 mRNA expression in Cheng and Otto et al. (2018).
Note: ORFs that were found in Brar et al. (2012) and Cheng and Otto et al. (2018) that were not present in the SK1 reference genome in this study were removed from both lists.

### Sheet: Rep_and_Recomb
REPLICATION_AND_RECOMBINATION_BRAR_2012
Systematic Name	Gene Name
YPL200W	CSM4
YER179W	DMC1
YDR446W	ECM11
YDR014W-A	HED1
YIL072W	HOP1
YER044C-A	MEI4
YPL121C	MEI5
YOR351C	MEK1
YNL210W	MER1
YGL183C	MND1
YFL003C	MSH4
YDL154W	MSH5
YOL104C	NDJ1
YBR186W	PCH2
YPR007C	REC8
YLR329W	REC102
YMR133W	REC114
YLR263W	RED1
YHR079C-A	SAE3
YDR180W	SCC2
YHL022C	SPO11
YHR153C	SPO16
YDR285W	ZIP1
YGL249W	ZIP2
YLR394W	CST9
YDL193W	NUS1
YKL132C	RMA1
YLL046C	RNP1
YCR061W	YCR061W
YDR018C	YDR018C
YDR506C	YDR506C
YGL081W	YGL081W
YIL025C	YIL025C
YIR016W	YIR016W
YLR445W	YLR445W
YGL240W	DOC1
YMR306W	FKS3
YLR450W	HMG2
YPR006C	ICL2
YCL057W	PRD1
YNL012W	SPO1
YHR014W	SPO13
YNL321W	VNX1
YKR053C	YSR3
YOR074C	CDC21
YLR103C	CDC45
YPR175W	DPB2
YCR065W	HCM1
YCL061C	MRC1
YNL082W	PMS1
YNL102W	POL1
YNL262W	POL2
YKL045W	PRI2
YNL072W	RNH201
YER070W	RNR1
YJL115W	ASF1
YPR135W	CTF4
YFR027W	ECO1
YOL017W	ESC8
YDL105W	NSE4
YMR076C	PDS5
YMR179W	SPT21
YLR383W	SMC6
YOR026W	BUB3
YGL027C	CWH41
YJR118C	ILM1
YAR008W	SEN34
YJL187C	SWE1
YLR183C	TOS4
YJR030C	YJR030C

### Sheet: Ndt80_cluster
NDT80_CLUSTER_CHENG_2018
Systematic Name	Gene Name
YER092W	IES5
YJL117W	PHO86
YER071C	YER071C
YLL008W	DRS1
YFL022C	FRS2
YGR271C-A	YGR271C-A
YGR272C	YGR272C
YBR201C-A	YBR201C-A
YLR265C	NEJ1
YDR103W	STE5
YOR212W	STE4
YGR072W	UPF3
YLR018C	POM34
YBR114W	RAD16
YNL187W	YNL187W
YER042W	MXR1
YGL194C-A	YGL194C-A
YLR461W	PAU4
YDR179C	CSN9
YHR179W	OYE2
YLR407W	YLR407W
YBR200W-A	YBR200W-A
YAL067C	SEO1
YDR253C	MET32
YIL074C	SER33
YHR126C	YHR126C
YNL227C	JJJ1
YOR186W	YOR186W
YPL159C	PET20
YNL032W	SIW14
YBL075C	SSA3
YEL020C-B	YEL020C-B
YHR193C-A	YHR193C-A
YDR491C	YDR491C
YDR311W	TFB1
YHR142W	CHS7
YIL117C	PRM5
YDR504C	SPG3
YDL050C	YDL050C
YBR094W	PBY1
YOL045W	PSK2
YDL245C	HXT15
YJR052W	RAD7
YER072W	VTC1
YML035C	AMD1
YDR508C	GNP1
YNR055C	HOL1
YDR197W	CBS2
YJL212C	OPT1
YHR084W	STE12
YKL183W	LOT5
YKR040C	YKR040C
YDR058C	TGL2
YDL209C	CWC2
YMR007W	YMR007W
YDL030W	PRP9
YMR233W	TRI1
YLR438C-A	LSM3
YBR300C	YBR300C
YGL226W	YGL226W
YLR235C	YLR235C
YOL108C	INO4
YDR370C	YDR370C
YGR262C	BUD32
YKR007W	MEH1
YOL146W	PSF3
YDR082W	STN1
YMR211W	DML1
YOL022C	YOL022C
YEL006W	YEA6
YPL170W	DAP1
YBR201W	DER1
YJR141W	YJR141W
YNL326C	PFA3
YMR200W	ROT1
YPL060W	LPE10
YOL037C	YOL037C
YBR152W	SPP381
YDL096C	OPI6
YGL123C-A	YGL123C-A
YJL105W	SET4
YOR073W-A	YOR073W-A
YHR182C-A	YHR182C-A
YNL317W	PFS2
YBR207W	FTH1
YDL009C	YDL009C
YEL058W	PCM1
YGL181W	GTS1
YDR202C	RAV2
YBL050W	SEC17
YCR028C-A	RIM1
YER100W	UBC6
YKL142W	MRP8
YDL088C	ASM4
YMR281W	GPI12
YOR318C	YOR318C
YDR220C	YDR220C
YMR197C	VTI1
YDL225W	SHS1
YDR235W	PRP42
YDL012C	YDL012C
YDR168W	CDC37
YGR111W	YGR111W
YFL005W	SEC4
YLR369W	SSQ1
YMR097C	MTG1
YAL027W	YAL027W
YEL005C	VAB2
YGL037C	PNC1
YGL095C	VPS45
YDR479C	PEX29
YLR266C	PDR8
YOR352W	YOR352W
YIL055C	YIL055C
YNL103W	MET4
YHR021W-A	ECM12
YFR005C	SAD1
YJR086W	STE18
YGL231C	YGL231C
YEL004W	YEA4
YHL028W	WSC4
YLL047W	YLL047W
YHL017W	YHL017W
YDL055C	PSA1
YCR035C	RRP43
YDL001W	RMD1
YJR055W	HIT1
YBL060W	YEL1
YER038W-A	FMP49
YCR054C	CTR86
YJL162C	JJJ2
YKR004C	ECM9
YCR086W	CSM1
YOR279C	RFM1
YKL049C	CSE4
YER149C	PEA2
YFR034W-A	YFR034W-A
YKL190W	CNB1
YAR028W	YAR028W
YBR264C	YPT10
YCL048W	SPS22
YFL017C	GNA1
YOL024W	YOL024W
YBR285W	YBR285W
YCR018C	SRD1
YGR273C	YGR273C
YKL189W	HYM1
YOR214C	YOR214C
YDR177W	UBC1
YGR161W-C	YGR161W-C
YOR152C	YOR152C
YDL076C	RXT3
YDR042C	YDR042C
YOR242C	SSP2
YOR011W-A	YOR011W-A
YFL038C	YPT1
YBL084C	CDC27
YDR371W	CTS2
YGL230C	YGL230C
YDR133C	YDR133C
YLR049C	YLR049C
YPR077C	YPR077C
YJL160C	YJL160C
YDR523C	SPS1
YOR190W	SPR1
YPL021W	ECM23
YOR339C	UBC11
YPR078C	YPR078C
YDR461C-A	YDR461C-A
YBR165W	UBS1
YNL155W	YNL155W
YMR017W	SPO20
YOR249C	APC5
YOR255W	OSW1
YDR480W	DIG2
YFR028C	CDC14
YDR374W-A	YDR374W-A
YDL103C	QRI1
YER027C	GAL83
YDR117C	TMA64
YIR020C	YIR020C
YBR037C	SCO1
YLR195C	NMT1
YBR268W	MRPL37
YNL217W	YNL217W
YDR282C	YDR282C
YIR004W	DJP1
YAR029W	YAR029W
YFR012W	YFR012W
YDR327W	YDR327W
YDR273W	DON1
YKR015C	YKR015C
YHR124W	NDT80
YNL225C	CNM67
YDR263C	DIN7
YJR036C	HUL4
YNR014W	YNR014W
YDR281C	PHM6
YLR368W	MDM30
YBR168W	PEX32
YKL096W	CWP1
YDR522C	SPS2
YHR015W	MIP6
YLR343W	GAS2
YOR365C	YOR365C
YCR045C	YCR045C
YKL022C	CDC16
YLR314C	CDC3
YGL116W	CDC20
YBR045C	GIP1
YML066C	SMA2
YOL015W	IRC10
YPR054W	SMK1
YBR180W	DTR1
YFL040W	YFL040W
YNL205C	YNL205C
YGR202C	PCT1
YGR108W	CLB1
YGL015C	YGL015C
YJL037W	IRC18
YLR341W	SPO77
YLR227C	ADY4
YNL204C	SPS18
YDL155W	CLB3
YKL042W	SPC42
YJR099W	YUH1
YFL012W	YFL012W
YFR032C	YFR032C
YLR307W	CDA1
YFL010W-A	AUA1
YER180C	ISC10
YPL130W	SPO19
YGL170C	SPO74
YPL033C	YPL033C
YCR002C	CDC10
YLR308W	CDA2
YBR063C	YBR063C
YPL027W	SMA1
YJL038C	YJL038C
YOR032C	HMS1
YGL003C	CDH1
YLR054C	OSW2
YKR100C	SKG1
YPR165W	RHO1
YDR326C	YSP2
YOL132W	GAS4
YLR084C	RAX2
YMR079W	SEC14
YOR325W	YOR325W
YGL118C	YGL118C
YLR271W	YLR271W
YDR196C	YDR196C
YER182W	FMP10
YMR072W	ABF2
YKL133C	YKL133C
YER046W	SPO73
YPL192C	PRM3
YBR018C	GAL7
YGR059W	SPR3
YDL114W	YDL114W
YHL012W	YHL012W
YIL037C	PRM2
YML047C	PRM6
YNL044W	YIP3
YPL242C	IQG1
YMR188C	MRPS17
YPL046C	ELC1
YBR071W	YBR071W
YDR219C	MFB1
YDL214C	PRR2
YIL065C	FIS1
YBL078C	ATG8
YIR013C	GAT4
YMR326C	YMR326C
YOR180C	DCI1
YKL168C	KKQ8
YHR150W	PEX28
YKR002W	PAP1
YLR371W	ROM2
YGR196C	FYV8
YDL026W	YDL026W
YNL270C	ALP1
YKL104C	GFA1
YNL318C	HXT14
YOR165W	SEY1
YER107W-A	YER107W-A
YER085C	YER085C
YMR244W	YMR244W
YGL112C	TAF6
YAL055W	PEX22
YFL011W	HXT10
YDR533C	HSP31
YEL023C	YEL023C
YIL099W	SGA1
YGR287C	YGR287C
YPL207W	TYW1
YDL065C	PEX19
YBR076W	ECM8
YDR438W	THI74
YPR140W	TAZ1
YNL219C	ALG9
YER115C	SPR6
YGR225W	AMA1
YNL095C	YNL095C
YLR013W	GAT3
YOR313C	SPS4
YOR089C	VPS21
YBR211C	AME1
YOR213C	SAS5
YLR093C	NYV1
YPR035W	GLN1
YDL049C	KNH1
YLR030W	YLR030W
YLR031W	YLR031W
YOR355W	GDS1
YOR081C	TGL5
YHR151C	YHR151C
YGL158W	RCK1
YJR119C	JHD2
YDL165W	CDC36
YKL208W	CBT1
YER005W	YND1
YLR290C	YLR290C
YGR018C	YGR018C
YIL111W	COX5B
YBL095W	YBL095W
YOR251C	YOR251C
YMR126C	DLT1
YOR250C	CLP1
YMR153W	NUP53
YBR265W	TSC10
YLL066W-A	YLL066W-A
YCR034W	FEN1
YCR085W	YCR085W
YPR052C	NHP6A
YPR053C	YPR053C
YOR301W	RAX1
YDR488C	PAC11
YDR333C	YDR333C
YIL038C	NOT3
YKR066C	CCP1
YLL021W	SPA2
YNL039W	BDP1
YGR238C	KEL2
YMR047C	NUP116
YOR188W	MSB1
YKR101W	SIR1
YOR233W	KIN4
YNL272C	SEC2
YML091C	RPM2
YPL154C	PEP4
YDR204W	COQ4
YGR193C	PDX1
YHR009C	YHR009C
YJL146W	IDS2
YLR126C	YLR126C
YCL010C	SGF29
YLR324W	PEX30
YEL041W	YEF1
YHR115C	DMA1
YLR072W	YLR072W
YLR229C	CDC42
YDL176W	YDL176W
YPL214C	THI6
YBR204C	YBR204C
YIL154C	IMP2'
YIL146C	ECM37
YMR115W	FMP24
YNL054W	VAC7
YPL268W	PLC1
YBR255C-A	YBR255C-A
YHR090C	YNG2
YKL041W	VPS24
YOL012C	HTZ1
YOR135C	IRC14
YBR112C	CYC8
YBR275C	RIF1
YBR233W	PBP2
YOL103W	ITR2
YER018C	SPC25
YGR156W	PTI1
YAL034W-A	MTW1
YLR437C	YLR437C
YIR010W	DSN1
YNL126W	SPC98
YDR356W	SPC110
YHR033W	YHR033W
YDR227W	SIR4
YER132C	PMD1
YOL130W	ALR1
YAR003W	SWD1
YBR260C	RGD1
YJR110W	YMR1
YEL061C	CIN8
YJL216C	YJL216C
YDR499W	LCD1
YIL002C	INP51
YDR331W	GPI8
YGR139W	YGR139W
YAL026C	DRS2
YER166W	DNF1
YPR159W	KRE6
YER155C	BEM2
YOR304W	ISW2
YIL144W	TID3
YNL083W	SAL1
YMR122C	YMR122C
YLR101C	YLR101C
YFL024C	EPL1
YPR120C	CLB5
YPR141C	KAR3
YOR177C	MPC54
YJR151C	DAN4
YHR214C-E	YHR214C-E
YJL219W	HXT9
YDL080C	THI3
YER075C	PTP3
YBR163W	DEM1
YPL072W	UBP16
YER076W-A	YER076W-A
YGL039W	YGL039W
YIL014C-A	YIL014C-A
YGL248W	PDE1
YNL279W	PRM1
YBR301W	DAN3
YIL113W	SDP1
YNL053W	MSG5
YLR246W	ERF2
YLR380W	CSR1
YGR153W	YGR153W
YLR408C	YLR408C
YMR025W	CSI1
YAR031W	PRM9
YDL177C	YDL177C
YER087C-B	SBH1
YBR166C	TYR1
YOR115C	TRS33
YAL019W-A	YAL019W-A
YDR183W	PLP1
YMR184W	ADD37
YER087C-A	YER087C-A
YKL138C-A	HSK3
YDR147W	EKI1
YNL259C	ATX1
YIL163C	YIL163C
YDL241W	YDL241W
YBR233W-A	DAD3
YLR285W	NNT1
YOR286W	FMP31
YGR229C	SMI1
YNL188W	KAR1
YDR515W	SLF1
YML050W	YML050W
YML130C	ERO1
YDL107W	MSS2
YMR299C	DYN3
YIL161W	YIL161W
YPR094W	RDS3
YBR040W	FIG1
YDL089W	YDL089W
YJL013C	MAD3
YGR037C	ACB1
YKL196C	YKT6
YJL003W	COX16
YOR237W	HES1
YNL011C	YNL011C
YOL031C	SIL1
YDR405W	MRP20
YER180C-A	SLO1
YPL205C	YPL205C
YBR167C	POP7
YML062C	MFT1
YHR036W	BRL1
YMR272C	SCS7
YDL115C	IWR1
YDL079C	MRK1
YER161C	SPT2
YGL162W	SUT1
YDL011C	YDL011C
YJL043W	YJL043W
YOR338W	YOR338W
YLR099C	ICT1
YNL121C	TOM70
YDL122W	UBP1
YDR089W	YDR089W
YKL070W	YKL070W
YOR058C	ASE1
YCL021W-A	YCL021W-A
YDL008W	APC11
YLR213C	CRR1
YDL007C-A	YDL007C-A
YGR276C	RNH70
YKL178C	STE3
YDR317W	HIM1
YDR218C	SPR28
YFR023W	PES4
YER106W	MAM1
YGL138C	YGL138C
YPR027C	YPR027C
YNL026W	SAM50
YGL212W	VAM7
YDR118W	APC4
YLR102C	APC9
YDR065W	YDR065W
YHR185C	PFS1
YMR071C	TVP18
YIL139C	REV7
YLL004W	ORC3
YBL010C	YBL010C
YGR109C	CLB6
YPL124W	SPC29
YKR019C	IRS4
YFR036W	CDC26
YHR152W	SPO12
YOL134C	YOL134C
YPL178W	CBC2
YDR106W	ARP10
YPR079W	MRL1
YEL016C	NPP2
YFR012W-A	YFR012W-A
YDL028C	MPS1
YHR166C	CDC23
YLR339C	YLR339C
YHR184W	SSP1
YNL128W	TEP1
YPL255W	BBP1
YML034W	SRC1
YPL204W	HRR25
YNR007C	ATG3
YPL232W	SSO1
YBR148W	YSW1
YLR127C	APC2
YLL005C	SPO75
YDR260C	SWM1
YBR250W	SPO23
YLL032C	YLL032C
YNL018C	YNL018C
YFR036W-A	YFR036W-A
YMR125W	STO1
YMR001C	CDC5
YPL035C	YPL035C
YDR191W	HST4
YLR238W	FAR10
YMR232W	FUS2
YDL186W	YDL186W
YOL135C	MED7
YFL029C	CAK1
YLR245C	CDD1
YAL018C	YAL018C
YOR298W	MUM3
YLR210W	CLB4
YOL091W	SPO21
YJR107W	YJR107W
YNL034W	YNL034W
YML119W	YML119W
YKR033C	YKR033C
YNL130C-A	YNL130C-A
YER168C	CCA1
YPL158C	YPL158C
YGL211W	NCS6
YER038C	KRE29
YJR087W	YJR087W
YNR026C	SEC12
YKR105C	YKR105C
YIL112W	HOS4
YDR118W-A	YDR118W-A
YML065W	ORC1
YIL159W	BNR1
YLR045C	STU2
YDL239C	ADY3
YGR266W	YGR266W
YDR104C	SPO71
YNL033W	YNL033W
YNL019C	YNL019C
YHL046W-A	YHL046W-A
YNL154C	YCK2
YMR313C	TGL3
YNL172W	APC1
YNL170W	YNL170W
YHR070C-A	YHR070C-A
YDR102C	YDR102C
YIL105W-A	YIL105W-A
YLR220W	CCC1
YJR160C	MPH3
YMR252C	YMR252C
YPL167C	REV3
YGL085W	YGL085W
YBL080C	PET112
YGR179C	OKP1
YBR195C	MSI1
YPL267W	ACM1
YDR113C	PDS1
YGR107W	YGR107W
YGR038W	ORM1
YBR138C	YBR138C
YOR073W	SGO1
YOR297C	TIM18
YHL026C	YHL026C
YDL109C	YDL109C
YOR278W	HEM4
YBL009W	ALK2
YLR209C	PNP1
YOR033C	EXO1
YMR306C-A	YMR306C-A
YER076C	YER076C
YIL106W	MOB1
YNL169C	PSD1
YOR090C	PTC5
YPR111W	DBF20
YGR015C	YGR015C
YPL127C	HHO1
YNL080C	EOS1
YOR025W	HST3
YER105C	NUP157
YKL121W	YKL121W
YOR024W	YOR024W
YDL180W	YDL180W
YPR106W	ISR1
YKR031C	SPO14
YKR089C	TGL4
YLR260W	LCB5
YIL048W	NEO1
YJR090C	GRR1
YNL223W	ATG4
YOR175C	ALE1
YDR542W	PAU10
YOL068C	HST1
YKR005C	YKR005C
YPR178W	PRP4
YLL012W	YEH1
YOR010C	TIR2
YOL047C	YOL047C
YAL034C-B	YAL034C-B
YDL025W-A	YDL025W-A
YHR180C-B	YHR180C-B
YCR043C	YCR043C
YLR292C	SEC72
YNL264C	PDR17
YOR314W	YOR314W
YOR314W-A	YOR314W-A
YJL051W	IRC8
YJL131C	YJL131C
YKR078W	YKR078W
YGL144C	ROG1
YJL030W	MAD2
YJL099W	CHS6
YLR331C	JIP3
YKL131W	YKL131W
YMR316C-A	YMR316C-A
YBL079W	NUP170
YJL032W	YJL032W
YJL007C	YJL007C
YGR022C	YGR022C
YAL026C-A	YAL026C-A
YJR158W	HXT16
YNR025C	YNR025C
YER060W-A	FCY22
YER123W	YCK3
YPL110C	GDE1
YDR096W	GIS1
YFL041W	FET5
YKL157W	APE2
YDR160W	SSY1
YJL169W	YJL169W
YPR161C	SGV1
YKR095W	MLP1
YJR150C	DAN1
YOR082C	YOR082C
YLR244C	MAP1
YLR372W	SUR4
YMR247C	RKR1
YOL023W	IFM1
YAL043C	PTA1
YDR105C	TMS1
YJL068C	YJL068C
YLR356W	YLR356W
YCR038C	BUD5
YOR163W	DDP1
YGR247W	CPD1
YOR327C	SNC2
YGR230W	BNS1
YIL102C-A	YIL102C-A
YJR017C	ESS1
YDR305C	HNT2
YDR181C	SAS4
YJL004C	SYS1
YDR532C	YDR532C
YPL005W	AEP3
YPL038W	MET31
YGL002W	ERP6
YJL147C	YJL147C
YLR128W	DCN1
YOL043C	NTG2
YBR014C	GRX6
YKL013C	ARC19
YPL088W	YPL088W
YKR020W	VPS51
YLR015W	BRE2
YNL084C	END3
YER046W-A	YER046W-A
YHR086W-A	YHR086W-A
YDL062W	YDL062W
YEL073C	YEL073C
YGR071C	YGR071C
YLR364C-A	YLR364C-A
YBR019C	GAL10
YPL174C	NIP100
YDR271C	YDR271C
YKL122C	SRP21
YJR140W-A	YJR140W-A
YML090W	YML090W
YOR329W-A	YOR329W-A
YDL162C	YDL162C
YNL105W	YNL105W
YPL187W	MF(ALPHA)1
YML034C-A	YML034C-A
YML095C	RAD10
YBR158W	AMN1
YGR166W	KRE11
YPL175W	SPT14
YLR419W	YLR419W
YHL025W	SNF6
YML023C	NSE5
YBL100W-C	YBL100W-C
YMR057C	YMR057C
YDR538W	PAD1
YNL228W	YNL228W
YKL161C	YKL161C
YOR161C	PNS1
YCR014C	POL4
YNR064C	YNR064C
YHR075C	PPE1
YLR037C	DAN2
YNL076W	MKS1
YER037W	PHM8
YML083C	YML083C
YJL170C	ASG7
YNL254C	YNL254C
YAL068C	PAU8
YHR176W	FMO1
YPL042C	SSN3
YOL154W	ZPS1
YER041W	YEN1
YMR289W	ABZ2
YHR209W	CRG1
YNR039C	ZRG17
YOR366W	YOR366W
