## Supplemental Table 5 for "Comprehensive analysis of meiosis-derived cDNA libraries reveals gene isoforms and mitochondrial proteins important for competitive fitness"

### Sheet: README
Supplemental Table 5 (Sing et al., 2021)
Lists of genes with 5'- or 3'-trumcation candidates in at least 1 meiotic cDNA library
Descriptions:
5'-truncations: List of genes with potential 5'-truncations in any cDNA library, organized by size quartile
3'-truncations: List of genes with potential 3'-truncations in any cDNA library, organized by size quartile

### Sheet: 5'-truncations
Systematic Name	Gene Name	Category	Internal TSS detected in Chia et al., 2021
YAL056W	GPB2	Extra Large	N			Number
YAL043C	PTA1	Extra Large	Y		Extra Large Confirmed	104
YAL023C	PMT2	Extra Large	N		Large Confirmed	68
YAL017W	PSK1	Extra Large	N		Medium Confirmed	16
YBL105C	PKC1	Extra Large	N		Small Confirmed	20
YBL101C	ECM21	Extra Large	Y
YBL067C	UBP13	Extra Large	N
YBL061C	SKT5	Extra Large	N
YBL047C	EDE1	Extra Large	N
YBL022C	PIM1	Extra Large	N
YBL017C	PEP1	Extra Large	Y
YBL007C	SLA1	Extra Large	N
YBR021W	FUR4	Extra Large	N
YBR023C	CHS3	Extra Large	N
YBR059C	AKL1	Extra Large	N
YBR086C	IST2	Extra Large	N
YBR108W	YBR108W	Extra Large	N
YBR112C	CYC8	Extra Large	N
YBR115C	LYS2	Extra Large	N
YBR208C	DUR1%2C2	Extra Large	N
YBR235W	YBR235W	Extra Large	N
YCR011C	ADP1	Extra Large	N
YCR017C	CWH43	Extra Large	N
YCR026C	NPP1	Extra Large	N
YCR030C	SYP1	Extra Large	Y
YDL231C	BRE4	Extra Large	N
YDL224C	WHI4	Extra Large	N
YDL215C	GDH2	Extra Large	Y
YDL199C	YDL199C	Extra Large	N
YDL195W	SEC31	Extra Large	N
YDL194W	SNF3	Extra Large	N
YDL190C	UFD2	Extra Large	N
YDL145C	COP1	Extra Large	N
YDL141W	BPL1	Extra Large	N
YDL138W	RGT2	Extra Large	N
YDL132W	CDC53	Extra Large	N
YDL025C	YDL025C	Extra Large	N
YDL019C	OSH2	Extra Large	N
YDR006C	SOK1	Extra Large	N
YDR028C	REG1	Extra Large	N
YDR038C	ENA5	Extra Large	N
YDR040C	ENA1	Extra Large	N
YDR109C	YDR109C	Extra Large	Y
YDR122W	KIN1	Extra Large	N
YDR127W	ARO1	Extra Large	N
YDR128W	YDR128W	Extra Large	N
YDR135C	YCF1	Extra Large	N
YDR216W	ADR1	Extra Large	N
YDR251W	PAM1	Extra Large	N
YDR258C	HSP78	Extra Large	N
YDR335W	MSN5	Extra Large	N
YDR379W	RGA2	Extra Large	Y
YEL007W	YEL007W	Extra Large	N
YER017C	AFG3	Extra Large	N
YER047C	SAP1	Extra Large	N
YER091C	MET6	Extra Large	N
YER093C	TSC11	Extra Large	N
YER129W	SAK1	Extra Large	N
YER147C	SCC4	Extra Large	Y
YFL054C	YFL054C	Extra Large	N
YFL009W	CDC4	Extra Large	N
YFL007W	BLM10	Extra Large	N
YFR019W	FAB1	Extra Large	N
YGL245W	GUS1	Extra Large	N
YGL236C	MTO1	Extra Large	N
YGL197W	MDS3	Extra Large	N
YGL156W	AMS1	Extra Large	N
YGL142C	GPI10	Extra Large	Y
YGL140C	YGL140C	Extra Large	N
YGL120C	PRP43	Extra Large	Y
YGL114W	YGL114W	Extra Large	N
YGL073W	HSF1	Extra Large	N
YGL066W	SGF73	Extra Large	Y
YGL062W	PYC1	Extra Large	N
YGL026C	TRP5	Extra Large	N
YGL022W	STT3	Extra Large	N
YGL021W	ALK1	Extra Large	Y
YGL009C	LEU1	Extra Large	Y
YGL006W	PMC1	Extra Large	N
YGR013W	SNU71	Extra Large	Y
YGR032W	GSC2	Extra Large	Y
YGR061C	ADE6	Extra Large	N
YGR070W	ROM1	Extra Large	N
YGR094W	VAS1	Extra Large	Y
YGR157W	CHO2	Extra Large	N
YGR200C	ELP2	Extra Large	N
YGR204W	ADE3	Extra Large	N
YGR221C	TOS2	Extra Large	N
YGR238C	KEL2	Extra Large	N
YGR270W	YTA7	Extra Large	N
YHR027C	RPN1	Extra Large	N
YHR072W	ERG7	Extra Large	N
YHR149C	SKG6	Extra Large	N
YIL137C	TMA108	Extra Large	N
YIL125W	KGD1	Extra Large	N
YIL109C	SEC24	Extra Large	N
YIL075C	RPN2	Extra Large	N
YIL046W	MET30	Extra Large	N
YIL038C	NOT3	Extra Large	N
YIL005W	EPS1	Extra Large	N
YIR006C	PAN1	Extra Large	N
YIR019C	MUC1	Extra Large	Y
YJL165C	HAL5	Extra Large	N
YJL130C	URA2	Extra Large	N
YJL090C	DPB11	Extra Large	N
YJL073W	JEM1	Extra Large	N
YJL045W	YJL045W	Extra Large	Y
YJL042W	MHP1	Extra Large	N
YJL034W	KAR2	Extra Large	N
YJL005W	CYR1	Extra Large	N
YJR059W	PTK2	Extra Large	N
YJR109C	CPA2	Extra Large	N
YJR126C	VPS70	Extra Large	N
YJR137C	ECM17	Extra Large	N
YKL201C	MNN4	Extra Large	N
YKL176C	LST4	Extra Large	N
YKL148C	SDH1	Extra Large	N
YKL134C	OCT1	Extra Large	N
YKL129C	MYO3	Extra Large	N
YKL125W	RRN3	Extra Large	N
YKL104C	GFA1	Extra Large	Y
YKL068W	NUP100	Extra Large	N
YKL038W	RGT1	Extra Large	N
YKR001C	VPS1	Extra Large	N
YKR018C	YKR018C	Extra Large	Y
YKR036C	CAF4	Extra Large	N
YKR099W	BAS1	Extra Large	N
YLL043W	FPS1	Extra Large	N
YLL029W	YLL029W	Extra Large	Y
YLL015W	BPT1	Extra Large	N
YLR014C	PPR1	Extra Large	N
YLR095C	IOC2	Extra Large	Y
YLR114C	AVL9	Extra Large	N
YLR138W	NHA1	Extra Large	N
YLR162W	YLR162W	Extra Large	N
YLR188W	MDL1	Extra Large	N
YLR189C	ATG26	Extra Large	Y
YLR207W	HRD3	Extra Large	N
YLR219W	MSC3	Extra Large	N
YLR249W	YEF3	Extra Large	N
YLR256W	HAP1	Extra Large	N
YLR273C	PIG1	Extra Large	Y
YLR304C	ACO1	Extra Large	N
YLR336C	SGD1	Extra Large	N
YLR362W	STE11	Extra Large	N
YML117W	NAB6	Extra Large	N
YML109W	ZDS2	Extra Large	N
YML075C	HMG1	Extra Large	N
YMR016C	SOK2	Extra Large	N
YMR031C	YMR031C	Extra Large	N
YMR058W	FET3	Extra Large	Y
YMR086W	YMR086W	Extra Large	Y
YMR089C	YTA12	Extra Large	N
YMR104C	YPK2	Extra Large	N
YMR106C	YKU80	Extra Large	Y
YMR189W	GCV2	Extra Large	N
YMR196W	YMR196W	Extra Large	Y
YMR205C	PFK2	Extra Large	N
YMR280C	CAT8	Extra Large	N
YMR301C	ATM1	Extra Large	N
YNL339C	YRF1-6	Extra Large	N
YNL327W	EGT2	Extra Large	N
YNL267W	PIK1	Extra Large	N
YNL243W	SLA2	Extra Large	N
YNL216W	RAP1	Extra Large	N
YNL176C	YNL176C	Extra Large	N
YNL118C	DCP2	Extra Large	N
YNL115C	YNL115C	Extra Large	N
YNL091W	NST1	Extra Large	N
YNL088W	TOP2	Extra Large	Y
YNL023C	FAP1	Extra Large	N
YNL014W	HEF3	Extra Large	Y
YNR013C	PHO91	Extra Large	N
YNR016C	ACC1	Extra Large	N
YNR047W	YNR047W	Extra Large	N
YNR067C	DSE4	Extra Large	N
YOL087C	YOL087C	Extra Large	N
YOL084W	PHM7	Extra Large	Y
YOR030W	DFG16	Extra Large	N
YOR038C	HIR2	Extra Large	N
YOR086C	TCB1	Extra Large	N
YOR153W	PDR5	Extra Large	N
YOR207C	RET1	Extra Large	N
YOR219C	STE13	Extra Large	N
YOR273C	TPO4	Extra Large	N
YOR322C	LDB19	Extra Large	N
YOR329C	SCD5	Extra Large	N
YOR337W	TEA1	Extra Large	N
YOR381W	FRE3	Extra Large	N
YOR384W	FRE5	Extra Large	N
YPL270W	MDL2	Extra Large	N
YPL231W	FAS2	Extra Large	N
YPL222W	FMP40	Extra Large	N
YPL221W	FLC1	Extra Large	N
YPL195W	APL5	Extra Large	N
YPL176C	TRE1	Extra Large	N
YPL160W	CDC60	Extra Large	N
YPL119C	DBP1	Extra Large	N
YPL009C	YPL009C	Extra Large	N
YPR010C	RPA135	Extra Large	N
YPR024W	YME1	Extra Large	N
YPR026W	ATH1	Extra Large	N
YPR115W	YPR115W	Extra Large	N
YPR161C	SGV1	Extra Large	N
YPR184W	GDB1	Extra Large	N
YAL053W	FLC2	Extra Large	N
YAL035W	FUN12	Extra Large	N
YAL001C	TFC3	Extra Large	N
YBL106C	SRO77	Extra Large	Y
YBL104C	YBL104C	Extra Large	N
YBL063W	KIP1	Extra Large	N
YBR043C	QDR3	Extra Large	N
YBR058C	UBP14	Extra Large	N
YBR094W	PBY1	Extra Large	N
YBR114W	RAD16	Extra Large	N
YBR123C	TFC1	Extra Large	N
YBR133C	HSL7	Extra Large	Y
YBR140C	IRA1	Extra Large	N
YBR179C	FZO1	Extra Large	N
YBR215W	HPC2	Extra Large	N
YBR237W	PRP5	Extra Large	Y
YBR245C	ISW1	Extra Large	N
YBR289W	SNF5	Extra Large	N
YBR294W	SUL1	Extra Large	N
YCL061C	MRC1	Extra Large	N
YCR038C	BUD5	Extra Large	N
YCR077C	PAT1	Extra Large	N
YDL220C	CDC13	Extra Large	Y
YDL206W	YDL206W	Extra Large	N
YDL102W	POL3	Extra Large	N
YDL095W	PMT1	Extra Large	N
YDL040C	NAT1	Extra Large	N
YDL031W	DBP10	Extra Large	Y
YDR011W	SNQ2	Extra Large	N
YDR080W	VPS41	Extra Large	Y
YDR096W	GIS1	Extra Large	N
YDR164C	SEC1	Extra Large	N
YDR170C	SEC7	Extra Large	N
YDR180W	SCC2	Extra Large	N
YDR206W	EBS1	Extra Large	Y
YDR207C	UME6	Extra Large	Y
YDR234W	LYS4	Extra Large	N
YDR238C	SEC26	Extra Large	N
YDR270W	CCC2	Extra Large	N
YDR310C	SUM1	Extra Large	N
YDR365C	ESF1	Extra Large	N
YDR385W	EFT2	Extra Large	N
YDR416W	SYF1	Extra Large	N
YDR457W	TOM1	Extra Large	N
YDR499W	LCD1	Extra Large	N
YER040W	GLN3	Extra Large	N
YER088C	DOT6	Extra Large	Y
YER151C	UBP3	Extra Large	Y
YFL050C	ALR2	Extra Large	N
YFL042C	YFL042C	Extra Large	N
YFL024C	EPL1	Extra Large	N
YFR002W	NIC96	Extra Large	N
YFR013W	IOC3	Extra Large	N
YGL234W	ADE5%2C7	Extra Large	N
YGL201C	MCM6	Extra Large	N
YGL163C	RAD54	Extra Large	N
YGL133W	ITC1	Extra Large	N
YGL094C	PAN2	Extra Large	N
YGL013C	PDR1	Extra Large	N
YGR014W	MSB2	Extra Large	N
YGR056W	RSC1	Extra Large	N
YGR097W	ASK10	Extra Large	Y
YGR099W	TEL2	Extra Large	N
YGR143W	SKN1	Extra Large	N
YGR199W	PMT6	Extra Large	N
YGR266W	YGR266W	Extra Large	N
YHR015W	MIP6	Extra Large	Y
YHR023W	MYO1	Extra Large	N
YHR074W	QNS1	Extra Large	N
YHR082C	KSP1	Extra Large	N
YHR084W	STE12	Extra Large	N
YHR099W	TRA1	Extra Large	Y
YHR158C	KEL1	Extra Large	N
YIL155C	GUT2	Extra Large	N
YIL149C	MLP2	Extra Large	N
YIL129C	TAO3	Extra Large	N
YIL115C	NUP159	Extra Large	N
YIL112W	HOS4	Extra Large	N
YIL101C	XBP1	Extra Large	Y
YIL066C	RNR3	Extra Large	N
YIL048W	NEO1	Extra Large	N
YIR023W	DAL81	Extra Large	N
YIR028W	DAL4	Extra Large	Y
YIR033W	MGA2	Extra Large	N
YJL207C	LAA1	Extra Large	N
YJL128C	PBS2	Extra Large	N
YJL092W	SRS2	Extra Large	N
YJL076W	NET1	Extra Large	N
YJL074C	SMC3	Extra Large	N
YJL061W	NUP82	Extra Large	N
YJL033W	HCA4	Extra Large	N
YJL019W	MPS3	Extra Large	Y
YJR004C	SAG1	Extra Large	N
YJR045C	SSC1	Extra Large	N
YJR091C	JSN1	Extra Large	N
YJR110W	YMR1	Extra Large	N
YJR127C	RSF2	Extra Large	N
YJR143C	PMT4	Extra Large	N
YKL222C	YKL222C	Extra Large	N
YKL197C	PEX1	Extra Large	Y
YKL188C	PXA2	Extra Large	N
YKL182W	FAS1	Extra Large	N
YKL165C	MCD4	Extra Large	N
YKL029C	MAE1	Extra Large	Y
YKL010C	UFD4	Extra Large	Y
YKR010C	TOF2	Extra Large	Y
YLL048C	YBT1	Extra Large	Y
YLL040C	VPS13	Extra Large	N
YLL032C	YLL032C	Extra Large	N
YLL005C	SPO75	Extra Large	Y
YLR001C	YLR001C	Extra Large	N
YLR083C	EMP70	Extra Large	N
YLR087C	CSF1	Extra Large	N
YLR092W	SUL2	Extra Large	N
YLR277C	YSH1	Extra Large	N
YLR310C	CDC25	Extra Large	N
YLR313C	SPH1	Extra Large	N
YLR335W	NUP2	Extra Large	N
YLR369W	SSQ1	Extra Large	N
YLR371W	ROM2	Extra Large	N
YLR384C	IKI3	Extra Large	N
YLR386W	VAC14	Extra Large	N
YLR389C	STE23	Extra Large	N
YLR397C	AFG2	Extra Large	N
YLR398C	SKI2	Extra Large	N
YLR401C	DUS3	Extra Large	Y
YLR410W	VIP1	Extra Large	N
YLR430W	SEN1	Extra Large	N
YLR436C	ECM30	Extra Large	N
YLR451W	LEU3	Extra Large	N
YLR454W	FMP27	Extra Large	N
YML104C	MDM1	Extra Large	N
YML088W	UFO1	Extra Large	N
YML076C	WAR1	Extra Large	Y
YML029W	USA1	Extra Large	N
YMR078C	CTF18	Extra Large	N
YMR102C	YMR102C	Extra Large	N
YMR129W	POM152	Extra Large	N
YMR154C	RIM13	Extra Large	N
YMR163C	INP2	Extra Large	N
YMR172W	HOT1	Extra Large	N
YMR207C	HFA1	Extra Large	N
YMR237W	BCH1	Extra Large	N
YMR257C	PET111	Extra Large	N
YMR302C	YME2	Extra Large	N
YMR308C	PSE1	Extra Large	N
YNL329C	PEX6	Extra Large	N
YNL272C	SEC2	Extra Large	N
YNL271C	BNI1	Extra Large	N
YNL247W	YNL247W	Extra Large	N
YNL144C	YNL144C	Extra Large	N
YNL139C	RLR1	Extra Large	N
YNL085W	MKT1	Extra Large	N
YNL059C	ARP5	Extra Large	N
YNL041C	COG6	Extra Large	N
YNL020C	ARK1	Extra Large	N
YOL155C	HPF1	Extra Large	N
YOL076W	MDM20	Extra Large	N
YOL075C	YOL075C	Extra Large	N
YOL060C	MAM3	Extra Large	N
YOL021C	DIS3	Extra Large	N
YOL011W	PLB3	Extra Large	N
YOL004W	SIN3	Extra Large	N
YOR011W	AUS1	Extra Large	Y
YOR014W	RTS1	Extra Large	N
YOR033C	EXO1	Extra Large	N
YOR087W	YVC1	Extra Large	N
YOR116C	RPO31	Extra Large	N
YOR133W	EFT1	Extra Large	N
YOR140W	SFL1	Extra Large	Y
YOR141C	ARP8	Extra Large	Y
YOR175C	ALE1	Extra Large	Y
YOR211C	MGM1	Extra Large	N
YOR328W	PDR10	Extra Large	Y
YOR335C	ALA1	Extra Large	N
YOR349W	CIN1	Extra Large	N
YPL180W	TCO89	Extra Large	N
YPL141C	YPL141C	Extra Large	N
YPL137C	GIP3	Extra Large	N
YPL125W	KAP120	Extra Large	N
YPL082C	MOT1	Extra Large	N
YPL032C	SVL3	Extra Large	N
YPR003C	YPR003C	Extra Large	Y
YPR091C	YPR091C	Extra Large	N
YPR185W	ATG13	Extra Large	N
YAL051W	OAF1	Extra Large	N
YAL016W	TPD3	Extra Large	N
YBL084C	CDC27	Extra Large	N
YBL075C	SSA3	Extra Large	N
YBL042C	FUI1	Extra Large	N
YBL009W	ALK2	Extra Large	N
YBR001C	NTH2	Extra Large	N
YBR041W	FAT1	Extra Large	N
YBR079C	RPG1	Extra Large	N
YBR169C	SSE2	Extra Large	Y
YBR216C	YBP1	Extra Large	N
YBR275C	RIF1	Extra Large	N
YCL039W	GID7	Extra Large	Y
YCR084C	TUP1	Extra Large	N
YDL126C	CDC48	Extra Large	N
YDL122W	UBP1	Extra Large	N
YDL109C	YDL109C	Extra Large	N
YDL073W	YDL073W	Extra Large	N
YDL028C	MPS1	Extra Large	N
YDR085C	AFR1	Extra Large	N
YDR104C	SPO71	Extra Large	N
YDR119W	YDR119W	Extra Large	Y
YDR129C	SAC6	Extra Large	N
YDR137W	RGP1	Extra Large	N
YDR146C	SWI5	Extra Large	Y
YDR186C	YDR186C	Extra Large	N
YDR208W	MSS4	Extra Large	N
YDR213W	UPC2	Extra Large	N
YDR303C	RSC3	Extra Large	N
YDR333C	YDR333C	Extra Large	N
YDR356W	SPC110	Extra Large	N
YDR362C	TFC6	Extra Large	N
YDR436W	PPZ2	Extra Large	N
YEL061C	CIN8	Extra Large	N
YEL055C	POL5	Extra Large	N
YER033C	ZRG8	Extra Large	N
YER069W	ARG5%2C6	Extra Large	N
YER114C	BOI2	Extra Large	N
YER157W	COG3	Extra Large	N
YER164W	CHD1	Extra Large	N
YER166W	DNF1	Extra Large	Y
YFR015C	GSY1	Extra Large	N
YGL227W	VID30	Extra Large	N
YGL216W	KIP3	Extra Large	Y
YGL180W	ATG1	Extra Large	N
YGL144C	ROG1	Extra Large	Y
YGL049C	TIF4632	Extra Large	N
YGL014W	PUF4	Extra Large	N
YGR098C	ESP1	Extra Large	N
YGR100W	MDR1	Extra Large	N
YGR178C	PBP1	Extra Large	N
YHL047C	ARN2	Extra Large	Y
YHL029C	OCA5	Extra Large	N
YHR047C	AAP1	Extra Large	N
YHR165C	PRP8	Extra Large	N
YHR172W	SPC97	Extra Large	N
YIL107C	PFK26	Extra Large	N
YIL068C	SEC6	Extra Large	N
YIR003W	YIR003W	Extra Large	N
YJL212C	OPT1	Extra Large	N
YJL156C	SSY5	Extra Large	N
YJL094C	KHA1	Extra Large	N
YJR042W	NUP85	Extra Large	N
YJR090C	GRR1	Extra Large	N
YJR134C	SGM1	Extra Large	N
YKL204W	EAP1	Extra Large	Y
YKL203C	TOR2	Extra Large	Y
YKL187C	YKL187C	Extra Large	N
YKL092C	BUD2	Extra Large	N
YLL051C	FRE6	Extra Large	N
YLL008W	DRS1	Extra Large	Y
YLL003W	SFI1	Extra Large	N
YLR084C	RAX2	Extra Large	N
YLR096W	KIN2	Extra Large	N
YLR127C	APC2	Extra Large	N
YLR135W	SLX4	Extra Large	N
YLR214W	FRE1	Extra Large	N
YLR240W	VPS34	Extra Large	N
YLR305C	STT4	Extra Large	N
YLR319C	BUD6	Extra Large	N
YLR429W	CRN1	Extra Large	N
YMR054W	STV1	Extra Large	N
YMR179W	SPT21	Extra Large	Y
YMR186W	HSC82	Extra Large	Y
YMR216C	SKY1	Extra Large	N
YMR224C	MRE11	Extra Large	N
YMR273C	ZDS1	Extra Large	N
YMR275C	BUL1	Extra Large	N
YMR306W	FKS3	Extra Large	Y
YNL242W	ATG2	Extra Large	N
YNL192W	CHS1	Extra Large	N
YNL172W	APC1	Extra Large	N
YNL167C	SKO1	Extra Large	N
YNL123W	NMA111	Extra Large	N
YOL100W	PKH2	Extra Large	N
YOL098C	YOL098C	Extra Large	N
YOL045W	PSK2	Extra Large	N
YOL036W	YOL036W	Extra Large	N
YOL006C	TOP1	Extra Large	N
YOR035C	SHE4	Extra Large	N
YOR058C	ASE1	Extra Large	Y
YOR070C	GYP1	Extra Large	N
YOR138C	RUP1	Extra Large	Y
YOR151C	RPB2	Extra Large	N
YOR217W	RFC1	Extra Large	Y
YOR249C	APC5	Extra Large	N
YOR304W	ISW2	Extra Large	N
YOR326W	MYO2	Extra Large	N
YOR361C	PRT1	Extra Large	N
YOR373W	NUD1	Extra Large	N
YPL268W	PLC1	Extra Large	N
YPL248C	GAL4	Extra Large	Y
YPL167C	REV3	Extra Large	N
YPL158C	YPL158C	Extra Large	Y
YPL115C	BEM3	Extra Large	N
YPL110C	GDE1	Extra Large	N
YPL043W	NOP4	Extra Large	N
YPL023C	MET12	Extra Large	N
YPL006W	NCR1	Extra Large	N
YPR019W	MCM4	Extra Large	N
YPR032W	SRO7	Extra Large	N
YPR097W	YPR097W	Extra Large	Y
YAL026C	DRS2	Extra Large	N
YBL052C	SAS3	Extra Large	N
YBR049C	REB1	Extra Large	N
YBR218C	PYC2	Extra Large	N
YBR280C	SAF1	Extra Large	N
YDL239C	ADY3	Extra Large	Y
YDL214C	PRR2	Extra Large	N
YDL154W	MSH5	Extra Large	Y
YDR172W	SUP35	Extra Large	N
YDR266C	YDR266C	Extra Large	N
YDR285W	ZIP1	Extra Large	Y
YDR311W	TFB1	Extra Large	N
YDR326C	YSP2	Extra Large	N
YDR380W	ARO10	Extra Large	N
YEL023C	YEL023C	Extra Large	Y
YER005W	YND1	Extra Large	N
YER041W	YEN1	Extra Large	N
YER105C	NUP157	Extra Large	N
YER167W	BCK2	Extra Large	N
YER176W	ECM32	Extra Large	N
YGL205W	POX1	Extra Large	N
YGR009C	SEC9	Extra Large	N
YGR130C	YGR130C	Extra Large	Y
YGR196C	FYV8	Extra Large	N
YGR240C	PFK1	Extra Large	N
YHL028W	WSC4	Extra Large	Y
YHL024W	RIM4	Extra Large	Y
YHR039C	MSC7	Extra Large	N
YIL159W	BNR1	Extra Large	Y
YIL126W	STH1	Extra Large	N
YIL067C	YIL067C	Extra Large	N
YIL055C	YIL055C	Extra Large	N
YJL198W	PHO90	Extra Large	N
YJR119C	JHD2	Extra Large	N
YKL217W	JEN1	Extra Large	N
YKL210W	UBA1	Extra Large	N
YKL022C	CDC16	Extra Large	N
YKR031C	SPO14	Extra Large	N
YKR067W	GPT2	Extra Large	N
YLL035W	GRC3	Extra Large	N
YLL021W	SPA2	Extra Large	Y
YLR045C	STU2	Extra Large	N
YLR187W	SKG3	Extra Large	N
YLR266C	PDR8	Extra Large	Y
YLR342W	FKS1	Extra Large	Y
YLR450W	HMG2	Extra Large	N
YML099C	ARG81	Extra Large	Y
YML065W	ORC1	Extra Large	N
YML042W	CAT2	Extra Large	N
YML010W	SPT5	Extra Large	N
YMR001C	CDC5	Extra Large	N
YNL278W	CAF120	Extra Large	N
YNL126W	SPC98	Extra Large	N
YNL121C	TOM70	Extra Large	N
YNR008W	LRO1	Extra Large	N
YOL138C	YOL138C	Extra Large	N
YOR098C	NUP1	Extra Large	N
YOR144C	ELG1	Extra Large	N
YOR233W	KIN4	Extra Large	N
YOR290C	SNF2	Extra Large	N
YOR330C	MIP1	Extra Large	N
YOR354C	MSC6	Extra Large	N
YPR008W	HAA1	Extra Large	N
YPR104C	FHL1	Extra Large	N
YPR141C	KAR3	Extra Large	N
YPR155C	NCA2	Extra Large	N
YPR156C	TPO3	Extra Large	Y
YBL023C	MCM2	Extra Large	Y
YCL030C	HIS4	Extra Large	N
YDR176W	NGG1	Extra Large	N
YDR205W	MSC2	Extra Large	N
YDR395W	SXM1	Extra Large	N
YDR444W	YDR444W	Extra Large	Y
YDR477W	SNF1	Extra Large	N
YER111C	SWI4	Extra Large	N
YFL023W	BUD27	Extra Large	N
YFL013C	IES1	Extra Large	Y
YGL083W	SCY1	Extra Large	N
YGR116W	SPT6	Extra Large	N
YHR079C	IRE1	Extra Large	N
YHR205W	SCH9	Extra Large	N
YJL129C	TRK1	Extra Large	N
YJL057C	IKS1	Extra Large	N
YKL212W	SAC1	Extra Large	N
YKL171W	YKL171W	Extra Large	N
YKL050C	YKL050C	Extra Large	Y
YKR101W	SIR1	Extra Large	N
YLR039C	RIC1	Extra Large	N
YLR258W	GSY2	Extra Large	N
YLR274W	MCM5	Extra Large	N
YLR299W	ECM38	Extra Large	N
YLR357W	RSC2	Extra Large	Y
YLR399C	BDF1	Extra Large	Y
YLR409C	UTP21	Extra Large	N
YLR440C	SEC39	Extra Large	N
YMR219W	ESC1	Extra Large	N
YNL313C	YNL313C	Extra Large	N
YNL197C	WHI3	Extra Large	N
YNL186W	UBP10	Extra Large	Y
YNL047C	SLM2	Extra Large	N
YNR044W	AGA1	Extra Large	N
YOR001W	RRP6	Extra Large	Y
YOR109W	INP53	Extra Large	N
YOR172W	YRM1	Extra Large	N
YOR188W	MSB1	Extra Large	N
YOR270C	VPH1	Extra Large	Y
YOR291W	YOR291W	Extra Large	N
YOR371C	GPB1	Extra Large	N
YPL153C	RAD53	Extra Large	N
YPL147W	PXA1	Extra Large	N
YPL106C	SSE1	Extra Large	N
YPL019C	VTC3	Extra Large	N
YPR007C	REC8	Extra Large	Y
YPR175W	DPB2	Extra Large	N
YAL062W	GDH3	Large	Y
YAL058W	CNE1	Large	N
YAL022C	FUN26	Large	N
YAL015C	NTG1	Large	N
YBL089W	AVT5	Large	N
YBL020W	RFT1	Large	N
YBL019W	APN2	Large	N
YBR103W	SIF2	Large	N
YBR248C	HIS7	Large	N
YBR283C	SSH1	Large	N
YCR008W	SAT4	Large	N
YDL080C	THI3	Large	N
YDR099W	BMH2	Large	N
YDR105C	TMS1	Large	N
YDR190C	RVB1	Large	N
YDR261C	EXG2	Large	Y
YDR342C	HXT7	Large	N
YER003C	PMI40	Large	N
YER052C	HOM3	Large	N
YER056C	FCY2	Large	N
YFL039C	ACT1	Large	N
YFL027C	GYP8	Large	N
YGL257C	MNT2	Large	Y
YGL116W	CDC20	Large	N
YGL077C	HNM1	Large	N
YGL038C	OCH1	Large	N
YGR055W	MUP1	Large	N
YGR065C	VHT1	Large	N
YGR068C	YGR068C	Large	Y
YGR159C	NSR1	Large	N
YGR263C	SAY1	Large	N
YHR096C	HXT5	Large	N
YHR194W	MDM31	Large	N
YIL162W	SUC2	Large	N
YIL085C	KTR7	Large	N
YIR027C	DAL1	Large	N
YJL008C	CCT8	Large	N
YJR136C	YJR136C	Large	N
YKL032C	IXR1	Large	Y
YLL012W	YEH1	Large	N
YLR004C	THI73	Large	N
YMR015C	ERG5	Large	N
YMR088C	VBA1	Large	N
YMR136W	GAT2	Large	Y
YMR240C	CUS1	Large	N
YNL294C	RIM21	Large	Y
YNL207W	RIO2	Large	N
YNR051C	BRE5	Large	N
YOR118W	YOR118W	Large	N
YOR119C	RIO1	Large	N
YOR132W	VPS17	Large	N
YOR231W	MKK1	Large	N
YOR274W	MOD5	Large	Y
YOR370C	MRS6	Large	N
YPL277C	YPL277C	Large	N
YPL274W	SAM3	Large	N
YPL208W	RKM1	Large	N
YPL181W	CTI6	Large	Y
YCL004W	PGS1	Large	N
YDL225W	SHS1	Large	N
YDL189W	RBS1	Large	N
YDL150W	RPC53	Large	N
YDL106C	PHO2	Large	N
YDL036C	PUS9	Large	Y
YDR062W	LCB2	Large	N
YDR091C	RLI1	Large	N
YDR110W	FOB1	Large	N
YDR195W	REF2	Large	Y
YDR244W	PEX5	Large	N
YDR254W	CHL4	Large	N
YDR257C	SET7	Large	N
YDR440W	DOT1	Large	N
YDR514C	YDR514C	Large	N
YER038C	KRE29	Large	N
YFL066C	YFL066C	Large	N
YFL022C	FRS2	Large	Y
YFL021W	GAT1	Large	Y
YGR175C	ERG1	Large	N
YHR009C	YHR009C	Large	N
YHR032W	YHR032W	Large	N
YHR168W	MTG2	Large	N
YHR176W	FMO1	Large	Y
YIL119C	RPI1	Large	Y
YIL071C	PCI8	Large	N
YJL069C	UTP18	Large	N
YJL014W	CCT3	Large	N
YJR002W	MPP10	Large	Y
YKL074C	MUD2	Large	N
YLL011W	SOF1	Large	N
YLR034C	SMF3	Large	Y
YLR085C	ARP6	Large	N
YLR197W	SIK1	Large	N
YLR248W	RCK2	Large	N
YLR361C	DCR2	Large	N
YLR432W	IMD3	Large	N
YLR443W	ECM7	Large	N
YMR094W	CTF13	Large	N
YNL268W	LYP1	Large	N
YNL240C	NAR1	Large	Y
YNL076W	MKS1	Large	N
YNR023W	SNF12	Large	N
YOL148C	SPT20	Large	N
YOL091W	SPO21	Large	Y
YOL055C	THI20	Large	N
YOL053W	YOL053W	Large	N
YOL041C	NOP12	Large	Y
YOL027C	MDM38	Large	N
YOR154W	SLP1	Large	N
YOR161C	PNS1	Large	Y
YPL254W	HFI1	Large	N
YPL086C	ELP3	Large	N
YPL049C	DIG1	Large	N
YPR121W	THI22	Large	N
YPR137W	RRP9	Large	N
YPR144C	NOC4	Large	Y
YBR020W	GAL1	Large	N
YBR184W	YBR184W	Large	N
YBR236C	ABD1	Large	N
YBR272C	HSM3	Large	N
YCL051W	LRE1	Large	N
YCR014C	POL4	Large	Y
YDL233W	YDL233W	Large	N
YDL180W	YDL180W	Large	Y
YDL174C	DLD1	Large	N
YDL156W	YDL156W	Large	N
YDL079C	MRK1	Large	Y
YDR026C	YDR026C	Large	N
YDR036C	EHD3	Large	N
YDR143C	SAN1	Large	Y
YDR212W	TCP1	Large	N
YDR282C	YDR282C	Large	N
YDR349C	YPS7	Large	N
YDR527W	RBA50	Large	N
YEL052W	AFG1	Large	N
YER051W	JHD1	Large	N
YER082C	UTP7	Large	N
YGL158W	RCK1	Large	Y
YGL078C	DBP3	Large	N
YGR124W	ASN2	Large	N
YGR169C	PUS6	Large	N
YGR255C	COQ6	Large	N
YHL019C	APM2	Large	N
YHL010C	YHL010C	Large	N
YHR005C	GPA1	Large	N
YHR036W	BRL1	Large	N
YHR050W	SMF2	Large	N
YHR132C	ECM14	Large	N
YHR135C	YCK1	Large	Y
YHR216W	IMD2	Large	N
YIR010W	DSN1	Large	N
YJL172W	CPS1	Large	N
YJL162C	JJJ2	Large	N
YJL134W	LCB3	Large	N
YJR049C	UTR1	Large	Y
YJR080C	FMP26	Large	N
YJR131W	MNS1	Large	N
YKL219W	COS9	Large	N
YKL109W	HAP4	Large	N
YKL100C	YKL100C	Large	N
YKL028W	TFA1	Large	N
YKL021C	MAK11	Large	N
YKR017C	YKR017C	Large	N
YKR053C	YSR3	Large	Y
YKR063C	LAS1	Large	N
YKR106W	YKR106W	Large	N
YLL002W	RTT109	Large	N
YLR081W	GAL2	Large	N
YLR088W	GAA1	Large	N
YLR163C	MAS1	Large	N
YML114C	TAF8	Large	N
YML070W	DAK1	Large	N
YMR044W	IOC4	Large	Y
YMR085W	YMR085W	Large	N
YMR140W	SIP5	Large	N
YMR169C	ALD3	Large	N
YNL225C	CNM67	Large	Y
YNL181W	YNL181W	Large	N
YNL053W	MSG5	Large	Y
YNR058W	BIO3	Large	N
YOL123W	HRP1	Large	N
YOL122C	SMF1	Large	Y
YOL112W	MSB4	Large	N
YOL069W	NUF2	Large	N
YOL015W	IRC10	Large	Y
YOR204W	DED1	Large	N
YOR209C	NPT1	Large	N
YOR216C	RUD3	Large	N
YOR347C	PYK2	Large	N
YPL194W	DDC1	Large	N
YPL026C	SKS1	Large	Y
YPR025C	CCL1	Large	Y
YPR068C	HOS1	Large	N
YPR125W	YLH47	Large	N
YAR018C	KIN3	Large	Y
YBL058W	SHP1	Large	N
YBR045C	GIP1	Large	N
YBR158W	AMN1	Large	N
YBR207W	FTH1	Large	N
YBR243C	ALG7	Large	N
YBR287W	ZSP1	Large	N
YBR298C	MAL31	Large	N
YDL170W	UGA3	Large	N
YDL101C	DUN1	Large	N
YDL003W	MCD1	Large	Y
YDL001W	RMD1	Large	Y
YDR061W	YDR061W	Large	N
YDR245W	MNN10	Large	N
YDR479C	PEX29	Large	N
YDR488C	PAC11	Large	Y
YDR522C	SPS2	Large	Y
YEL020C	YEL020C	Large	N
YER141W	COX15	Large	N
YFL040W	YFL040W	Large	N
YFL018C	LPD1	Large	N
YFR039C	YFR039C	Large	N
YGL228W	SHE10	Large	N
YGL190C	CDC55	Large	N
YGL134W	PCL10	Large	N
YGL095C	VPS45	Large	Y
YGL003C	CDH1	Large	Y
YGR091W	PRP31	Large	N
YGR121C	MEP1	Large	Y
YGR229C	SMI1	Large	N
YGR287C	YGR287C	Large	N
YHR007C	ERG11	Large	N
YHR018C	ARG4	Large	N
YHR019C	DED81	Large	N
YHR118C	ORC6	Large	N
YHR137W	ARO9	Large	N
YHR151C	YHR151C	Large	N
YJL155C	FBP26	Large	N
YJR052W	RAD7	Large	N
YJR076C	CDC11	Large	N
YKL184W	SPE1	Large	N
YKL140W	TGL1	Large	N
YLR019W	PSR2	Large	N
YML118W	NGL3	Large	N
YML116W	ATR1	Large	N
YMR010W	YMR010W	Large	N
YMR068W	AVO2	Large	N
YMR098C	YMR098C	Large	N
YMR105C	PGM2	Large	N
YMR115W	FMP24	Large	N
YMR145C	NDE1	Large	Y
YMR198W	CIK1	Large	N
YMR227C	TAF7	Large	N
YNL318C	HXT14	Large	N
YNL239W	LAP3	Large	N
YNL219C	ALG9	Large	N
YNL218W	MGS1	Large	N
YNL116W	DMA2	Large	N
YNL064C	YDJ1	Large	N
YNL029C	KTR5	Large	Y
YOL132W	GAS4	Large	Y
YOR056C	NOB1	Large	N
YOR067C	ALG8	Large	N
YOR090C	PTC5	Large	N
YOR155C	ISN1	Large	N
YOR212W	STE4	Large	Y
YOR244W	ESA1	Large	N
YOR355W	GDS1	Large	N
YPL260W	YPL260W	Large	N
YPL184C	MRN1	Large	N
YPL179W	PPQ1	Large	N
YPL169C	MEX67	Large	Y
YPL140C	MKK2	Large	Y
YPL005W	AEP3	Large	Y
YPR083W	MDM36	Large	N
YPR084W	YPR084W	Large	N
YPR148C	YPR148C	Large	Y
YPR152C	URN1	Large	Y
YPR162C	ORC4	Large	N
YPR178W	PRP4	Large	Y
YBL056W	PTC3	Large	N
YBR182C	SMP1	Large	N
YBR250W	SPO23	Large	N
YCR012W	PGK1	Large	N
YDL054C	MCH1	Large	Y
YDL030W	PRP9	Large	N
YDR181C	SAS4	Large	Y
YDR363W	ESC2	Large	N
YDR497C	ITR1	Large	N
YDR506C	YDR506C	Large	Y
YEL041W	YEF1	Large	N
YER025W	GCD11	Large	N
YER036C	ARB1	Large	N
YER073W	ALD5	Large	N
YER123W	YCK3	Large	N
YER145C	FTR1	Large	Y
YFR021W	ATG18	Large	Y
YGL090W	LIF1	Large	N
YGL059W	YGL059W	Large	Y
YGR092W	DBF2	Large	N
YGR142W	BTN2	Large	N
YGR156W	PTI1	Large	Y
YHL012W	YHL012W	Large	N
YHR184W	SSP1	Large	Y
YJL059W	YHC3	Large	N
YJR125C	ENT3	Large	N
YKL191W	DPH2	Large	N
YKL172W	EBP2	Large	Y
YKL082C	RRP14	Large	Y
YKR023W	YKR023W	Large	N
YKR039W	GAP1	Large	N
YLL036C	PRP19	Large	N
YLR015W	BRE2	Large	Y
YLR028C	ADE16	Large	N
YLR089C	ALT1	Large	N
YLR210W	CLB4	Large	N
YLR227C	ADY4	Large	N
YLR324W	PEX30	Large	N
YML115C	VAN1	Large	N
YML074C	FPR3	Large	N
YMR020W	FMS1	Large	N
YMR062C	ECM40	Large	N
YMR131C	RRB1	Large	N
YMR210W	YMR210W	Large	N
YMR323W	ERR3	Large	N
YNL308C	KRI1	Large	Y
YNL206C	RTT106	Large	N
YNL142W	MEP2	Large	N
YNL040W	YNL040W	Large	N
YNR055C	HOL1	Large	N
YOL144W	NOP8	Large	Y
YOL137W	BSC6	Large	N
YOR128C	ADE2	Large	N
YPL146C	NOP53	Large	N
YPL060W	LPE10	Large	N
YPL017C	IRC15	Large	N
YBL072C	RPS8A	Medium	N
YBR084C-A	RPL19A	Medium	N
YBR089C-A	NHP6B	Medium	N
YBR090C	YBR090C	Medium	Y
YBR161W	CSH1	Medium	N
YBR181C	RPS6B	Medium	N
YBR189W	RPS9B	Medium	N
YBR251W	MRPS5	Medium	N
YCL050C	APA1	Medium	N
YCL008C	STP22	Medium	N
YCR010C	ADY2	Medium	Y
YCR047C	BUD23	Medium	Y
YDL243C	AAD4	Medium	Y
YDL137W	ARF2	Medium	N
YDL115C	IWR1	Medium	N
YDL015C	TSC13	Medium	N
YDR025W	RPS11A	Medium	N
YDR088C	SLU7	Medium	N
YDR267C	CIA1	Medium	N
YER076C	YER076C	Medium	N
YFL067W	YFL067W	Medium	N
YFR031C-A	RPL2A	Medium	N
YGL187C	COX4	Medium	N
YGR015C	YGR015C	Medium	Y
YGR113W	DAM1	Medium	Y
YGR147C	NAT2	Medium	N
YGR148C	RPL24B	Medium	N
YGR172C	YIP1	Medium	N
YIL161W	YIL161W	Medium	N
YIL124W	AYR1	Medium	N
YJL137C	GLG2	Medium	N
YLR136C	TIS11	Medium	N
YML125C	PGA3	Medium	N
YML014W	TRM9	Medium	N
YMR097C	MTG1	Medium	N
YNR057C	BIO4	Medium	Y
YPL018W	CTF19	Medium	N
YBL027W	RPL19B	Medium	Y
YBR246W	YBR246W	Medium	N
YBR302C	COS2	Medium	N
YDL191W	RPL35A	Medium	N
YDL134C	PPH21	Medium	N
YDL082W	RPL13A	Medium	N
YDR064W	RPS13	Medium	N
YDR065W	YDR065W	Medium	N
YDR268W	MSW1	Medium	N
YER074W	RPS24A	Medium	N
YER131W	RPS26B	Medium	N
YER163C	YER163C	Medium	N
YGL185C	YGL185C	Medium	N
YGL085W	YGL085W	Medium	N
YHR088W	RPF1	Medium	N
YJL180C	ATP12	Medium	Y
YJL131C	YJL131C	Medium	N
YJL088W	ARG3	Medium	N
YML050W	YML050W	Medium	N
YML041C	VPS71	Medium	N
YOR083W	WHI5	Medium	N
YCR031C	RPS14A	Medium	N
YDR233C	RTN1	Medium	N
YEL046C	GLY1	Medium	N
YER026C	CHO1	Medium	N
YFR052W	RPN12	Medium	N
YGR040W	KSS1	Medium	N
YGR079W	YGR079W	Medium	N
YGR132C	PHB1	Medium	N
YGR277C	YGR277C	Medium	N
YHR034C	PIH1	Medium	N
YIR026C	YVH1	Medium	N
YJL125C	GCD14	Medium	N
YKL183W	LOT5	Medium	N
YLL038C	ENT4	Medium	N
YLL033W	IRC19	Medium	N
YML004C	GLO1	Medium	N
YMR024W	MRPL3	Medium	N
YMR244W	YMR244W	Medium	N
YNL187W	YNL187W	Medium	N
YOL056W	GPM3	Medium	N
YOR077W	RTS2	Medium	N
YOR101W	RAS1	Medium	N
YOR262W	YOR262W	Medium	N
YOR315W	SFG1	Medium	N
YPL199C	YPL199C	Medium	N
YPL077C	YPL077C	Medium	N
YPL076W	GPI2	Medium	N
YPR013C	YPR013C	Medium	N
YPR016C	TIF6	Medium	N
YAR015W	ADE1	Medium	N
YBR034C	HMT1	Medium	N
YBR204C	YBR204C	Medium	N
YCR016W	YCR016W	Medium	N
YDL108W	KIN28	Medium	N
YDL107W	MSS2	Medium	Y
YDR054C	CDC34	Medium	N
YDR068W	DOS2	Medium	N
YDR161W	YDR161W	Medium	N
YDR265W	PEX10	Medium	N
YDR284C	DPP1	Medium	N
YEL017W	GTT3	Medium	N
YEL012W	UBC8	Medium	N
YER016W	BIM1	Medium	N
YER048C	CAJ1	Medium	N
YGL255W	ZRT1	Medium	N
YGL155W	CDC43	Medium	N
YGL098W	USE1	Medium	N
YGR195W	SKI6	Medium	N
YIL117C	PRM5	Medium	Y
YIL063C	YRB2	Medium	Y
YJL174W	KRE9	Medium	N
YKL023W	YKL023W	Medium	N
YLR026C	SED5	Medium	N
YLR301W	YLR301W	Medium	N
YOL002C	IZH2	Medium	Y
YOR194C	TOA1	Medium	N
YOR251C	YOR251C	Medium	N
YPL273W	SAM4	Medium	Y
YPL004C	LSP1	Medium	Y
YBL092W	RPL32	Medium	N
YBR024W	SCO2	Medium	N
YBR128C	ATG14	Medium	N
YBR129C	OPY1	Medium	N
YDL188C	PPH22	Medium	N
YDL186W	YDL186W	Medium	N
YDR530C	APA2	Medium	N
YER102W	RPS8B	Medium	N
YGR106C	YGR106C	Medium	N
YGR135W	PRE9	Medium	N
YHR054C	YHR054C	Medium	N
YHR198C	FMP22	Medium	N
YJL196C	ELO1	Medium	N
YJR100C	YJR100C	Medium	N
YKL186C	MTR2	Medium	N
YMR090W	YMR090W	Medium	N
YNL290W	RFC3	Medium	N
YNL084C	END3	Medium	N
YNL025C	SSN8	Medium	N
YOR311C	HSD1	Medium	N
YPL165C	SET6	Medium	N
YPL156C	PRM4	Medium	Y
YPL124W	SPC29	Medium	N
YPL033C	YPL033C	Medium	N
YAL055W	PEX22	Small	N
YAL016C-B	YAL016C-B	Small	N
YBL107C	YBL107C	Small	Y
YBL100C	YBL100C	Small	N
YBL094C	YBL094C	Small	N
YBR051W	YBR051W	Small	N
YBR221W-A	YBR221W-A	Small	N
YBR230C	OM14	Small	N
YBR232C	YBR232C	Small	N
YCL041C	YCL041C	Small	Y
YCL042W	YCL042W	Small	Y
YCL001W	RER1	Small	N
YDL185C-A	YDL185C-A	Small	N
YDL172C	YDL172C	Small	Y
YDL023C	YDL023C	Small	N
YDL009C	YDL009C	Small	N
YDR526C	YDR526C	Small	N
YEL054C	RPL12A	Small	N
YEL027W	CUP5	Small	N
YER107W-A	YER107W-A	Small	N
YER145C-A	YER145C-A	Small	N
YER146W	LSM5	Small	N
YER159C	BUR6	Small	N
YFR052C-A	YFR052C-A	Small	N
YGL220W	YGL220W	Small	N
YGL199C	YGL199C	Small	N
YGL188C	YGL188C	Small	N
YGL102C	YGL102C	Small	N
YGR018C	YGR018C	Small	N
YGR027C	RPS25A	Small	N
YGR063C	SPT4	Small	N
YGR204C-A	YGR204C-A	Small	N
YGR259C	YGR259C	Small	N
YHL006W-A	YHL006W-A	Small	N
YHR007C-A	YHR007C-A	Small	N
YHR032C-A	YHR032C-A	Small	N
YHR182C-A	YHR182C-A	Small	N
YJL151C	SNA3	Small	N
YJL064W	YJL064W	Small	N
YJR017C	ESS1	Small	N
YJR057W	CDC8	Small	N
YJR120W	YJR120W	Small	N
YKL111C	YKL111C	Small	N
YKL044W	YKL044W	Small	N
YKL036C	YKL036C	Small	Y
YKR033C	YKR033C	Small	N
YLL044W	YLL044W	Small	N
YLR076C	YLR076C	Small	N
YLR101C	YLR101C	Small	N
YLR110C	CCW12	Small	N
YLR154W-F	YLR154W-F	Small	N
YLR170C	APS1	Small	N
YLR217W	YLR217W	Small	N
YLR235C	YLR235C	Small	N
YLR280C	YLR280C	Small	N
YLR281C	YLR281C	Small	N
YLR311C	YLR311C	Small	N
YLR331C	JIP3	Small	N
YLR358C	YLR358C	Small	N
YLR379W	YLR379W	Small	N
YLR437C-A	YLR437C-A	Small	N
YML101C-A	YML101C-A	Small	N
YML009C-A	YML009C-A	Small	N
YMR007W	YMR007W	Small	N
YMR082C	YMR082C	Small	N
YMR086C-A	YMR086C-A	Small	N
YMR172C-A	YMR172C-A	Small	N
YMR173W-A	YMR173W-A	Small	N
YMR304C-A	YMR304C-A	Small	N
YMR316C-B	YMR316C-B	Small	N
YNL276C	YNL276C	Small	N
YNL149C	PGA2	Small	N
YNL113W	RPC19	Small	N
YNL089C	YNL089C	Small	N
YNL013C	YNL013C	Small	N
YNR042W	YNR042W	Small	N
YOL150C	YOL150C	Small	N
YOL050C	YOL050C	Small	N
YOL040C	RPS15	Small	N
YOL035C	YOL035C	Small	N
YOR034C-A	YOR034C-A	Small	N
YOR146W	YOR146W	Small	N
YOR218C	YOR218C	Small	N
YOR277C	YOR277C	Small	N
YOR325W	YOR325W	Small	N
YPL252C	YAH1	Small	N
YPL251W	YPL251W	Small	N
YPR012W	YPR012W	Small	N
YPR059C	YPR059C	Small	N
YPR076W	YPR076W	Small	N
YPR123C	YPR123C	Small	N
YPR126C	YPR126C	Small	N
YPR130C	YPR130C	Small	N
YBR016W	YBR016W	Small	N
YBR064W	YBR064W	Small	N
YCL046W	YCL046W	Small	N
YDL068W	YDL068W	Small	N
YDL041W	YDL041W	Small	N
YDR053W	YDR053W	Small	N
YDR418W	RPL12B	Small	N
YGL041W-A	YGL041W-A	Small	N
YGR025W	YGR025W	Small	Y
YGR153W	YGR153W	Small	Y
YGR242W	YGR242W	Small	N
YGR265W	YGR265W	Small	N
YHL030W-A	YHL030W-A	Small	N
YHR050W-A	YHR050W-A	Small	Y
YJL175W	YJL175W	Small	N
YJR037W	YJR037W	Small	N
YLR041W	YLR041W	Small	N
YLR125W	YLR125W	Small	N
YLR154W-A	YLR154W-A	Small	N
YLR230W	YLR230W	Small	N
YLR317W	YLR317W	Small	N
YLR390W	ECM19	Small	N
YOL133W	HRT1	Small	N
YOL079W	YOL079W	Small	N
YOR073W-A	YOR073W-A	Small	N
YPR100W	MRPL51	Small	N
YAL026C-A	YAL026C-A	Small	N
YAR030C	YAR030C	Small	N
YBR113W	YBR113W	Small	N
YBR122C	MRPL36	Small	N
YBR255C-A	YBR255C-A	Small	Y
YBR262C	FMP51	Small	N
YDL071C	YDL071C	Small	Y
YDL050C	YDL050C	Small	N
YDL034W	YDL034W	Small	N
YDL011C	YDL011C	Small	N
YDR066C	RTR2	Small	N
YDR271C	YDR271C	Small	N
YDR426C	YDR426C	Small	N
YDR504C	SPG3	Small	N
YER007C-A	TMA20	Small	N
YER085C	YER085C	Small	N
YER088C-A	YER088C-A	Small	Y
YER147C-A	YER147C-A	Small	N
YFL032W	YFL032W	Small	Y
YFR054C	YFR054C	Small	N
YGL239C	YGL239C	Small	N
YGL069C	YGL069C	Small	N
YGL041C-B	YGL041C-B	Small	N
YGL041C	YGL041C	Small	N
YGR182C	YGR182C	Small	N
YHR053C	CUP1-1	Small	Y
YHR116W	COX23	Small	Y
YHR121W	LSM12	Small	N
YJL065C	DLS1	Small	N
YJR025C	BNA1	Small	N
YJR114W	YJR114W	Small	N
YKR012C	YKR012C	Small	N
YLR154C-G	YLR154C-G	Small	N
YLR294C	YLR294C	Small	N
YLR416C	YLR416C	Small	Y
YLR444C	YLR444C	Small	N
YML034C-A	YML034C-A	Small	N
YML022W	APT1	Small	N
YML012C-A	YML012C-A	Small	N
YMR052C-A	YMR052C-A	Small	N
YMR077C	VPS20	Small	N
YMR153C-A	YMR153C-A	Small	N
YMR197C	VTI1	Small	N
YMR306C-A	YMR306C-A	Small	N
YNL205C	YNL205C	Small	Y
YNL171C	YNL171C	Small	N
YNR025C	YNR025C	Small	N
YOL134C	YOL134C	Small	N
YOL099C	YOL099C	Small	N
YOR041C	YOR041C	Small	N
YOR135C	IRC14	Small	N
YPL238C	YPL238C	Small	N
YPL205C	YPL205C	Small	N
YPL034W	YPL034W	Small	N
YPR050C	YPR050C	Small	N
YPR053C	YPR053C	Small	Y
YPR177C	YPR177C	Small	N
YDR363W-A	SEM1	Small	N
YEL003W	GIM4	Small	N
YER042W	MXR1	Small	N
YGR139W	YGR139W	Small	N
YHR152W	SPO12	Small	Y
YJL062W-A	YJL062W-A	Small	N
YMR158W	MRPS8	Small	N
YNL226W	YNL226W	Small	N
YNL131W	TOM22	Small	N
YPR133W-A	TOM5	Small	N
YBL093C	ROX3	Small	N
YBL073W	YBL073W	Small	N
YBL071C	YBL071C	Small	N
YBR173C	UMP1	Small	N
YDR056C	YDR056C	Small	N
YDR491C	YDR491C	Small	N
YEL035C	UTR5	Small	N
YER139C	RTR1	Small	N
YFR035C	YFR035C	Small	N
YGR022C	YGR022C	Small	N
YHL046W-A	YHL046W-A	Small	N
YHR070C-A	YHR070C-A	Small	N
YIL098C	FMC1	Small	Y
YJR118C	ILM1	Small	N
YMR244C-A	YMR244C-A	Small	N
YMR269W	TMA23	Small	N
YNL017C	YNL017C	Small	N
YPL182C	YPL182C	Small	N
YPR044C	OPI11	Small	N
YPR193C	HPA2	Small	Y

### Sheet: 3'-truncations
Systematic Name	Gene Name	Category	Internal TSS detected in Chia et al., 2021
YDR001C	NTH1	Extra Large	N
YDR456W	NHX1	Extra Large	Y			Number
YLR092W	SUL2	Extra Large	N		Extra Large Confirmed	8
YLR149C	YLR149C	Extra Large	N		Large Confirmed	14
YOR018W	ROD1	Extra Large	Y		Medium Confirmed	3
YOR113W	AZF1	Extra Large	N		Small Confirmed	53
YAL043C	PTA1	Extra Large	N
YBL060W	YEL1	Extra Large	N
YBR059C	AKL1	Extra Large	N
YDL248W	COS7	Extra Large	N
YDL223C	HBT1	Extra Large	N
YDR211W	GCD6	Extra Large	N
YDR228C	PCF11	Extra Large	N
YEL061C	CIN8	Extra Large	N
YFR031C	SMC2	Extra Large	N
YGL203C	KEX1	Extra Large	N
YGL060W	YBP2	Extra Large	N
YGR140W	CBF2	Extra Large	N
YHR206W	SKN7	Extra Large	N
YIR007W	YIR007W	Extra Large	N
YJL050W	MTR4	Extra Large	N
YKL034W	TUL1	Extra Large	N
YKR028W	SAP190	Extra Large	N
YLL007C	YLL007C	Extra Large	N
YLR002C	NOC3	Extra Large	Y
YLR260W	LCB5	Extra Large	Y
YMR176W	ECM5	Extra Large	Y
YNL257C	SIP3	Extra Large	N
YOL113W	SKM1	Extra Large	N
YOL089C	HAL9	Extra Large	N
YOR353C	SOG2	Extra Large	N
YOR384W	FRE5	Extra Large	N
YPL263C	KEL3	Extra Large	N
YPR042C	PUF2	Extra Large	N
YDL113C	ATG20	Extra Large	Y
YDR485C	VPS72	Extra Large	N
YFL047W	RGD2	Extra Large	N
YFR040W	SAP155	Extra Large	N
YHR114W	BZZ1	Extra Large	N
YJL102W	MEF2	Extra Large	N
YJL078C	PRY3	Extra Large	N
YJL076W	NET1	Extra Large	N
YJR130C	STR2	Extra Large	N
YKL112W	ABF1	Extra Large	N
YKL079W	SMY1	Extra Large	N
YKR008W	RSC4	Extra Large	N
YKR067W	GPT2	Extra Large	Y
YLR219W	MSC3	Extra Large	N
YLR373C	VID22	Extra Large	N
YMR100W	MUB1	Extra Large	N
YMR317W	YMR317W	Extra Large	N
YOR069W	VPS5	Extra Large	N
YBL104C	YBL104C	Extra Large	N
YBL097W	BRN1	Extra Large	N
YCL061C	MRC1	Extra Large	N
YOR034C	AKR2	Extra Large	N
YOR326W	MYO2	Extra Large	N
YOR348C	PUT4	Extra Large	N
YCR077C	PAT1	Extra Large	N
YIL068C	SEC6	Extra Large	N
YML100W	TSL1	Extra Large	Y
YNL059C	ARP5	Extra Large	N
YPR194C	OPT2	Extra Large	N
YBR233W	PBP2	Large	N
YCL063W	VAC17	Large	N
YCL040W	GLK1	Large	N
YER019W	ISC1	Large	N
YHR214C-E	YHR214C-E	Large	N
YJL105W	SET4	Large	N
YKR092C	SRP40	Large	N
YLR423C	ATG17	Large	N
YMR209C	YMR209C	Large	Y
YDL161W	ENT1	Large	N
YDL042C	SIR2	Large	N
YDL027C	YDL027C	Large	N
YDL003W	MCD1	Large	N
YDR312W	SSF2	Large	N
YHR048W	YHR048W	Large	Y
YHR135C	YCK1	Large	N
YIL001W	YIL001W	Large	Y
YMR070W	MOT3	Large	Y
YNL304W	YPT11	Large	N
YNL270C	ALP1	Large	Y
YNL065W	AQR1	Large	N
YOR231W	MKK1	Large	N
YOR310C	NOP58	Large	N
YBR177C	EHT1	Large	N
YBR220C	YBR220C	Large	N
YBR296C	PHO89	Large	N
YDL128W	VCX1	Large	N
YDL020C	RPN4	Large	Y
YDR110W	FOB1	Large	N
YDR195W	REF2	Large	N
YDR331W	GPI8	Large	N
YER140W	YER140W	Large	Y
YGL256W	ADH4	Large	N
YGR194C	XKS1	Large	N
YGR224W	AZR1	Large	N
YGR252W	GCN5	Large	N
YKL059C	MPE1	Large	N
YKL012W	PRP40	Large	N
YKR105C	YKR105C	Large	N
YLL028W	TPO1	Large	Y
YNL124W	NAF1	Large	N
YNL066W	SUN4	Large	N
YOR198C	BFR1	Large	N
YBR293W	VBA2	Large	Y
YDR242W	AMD2	Large	N
YDR247W	VHS1	Large	N
YDR524C	AGE1	Large	Y
YER056C	FCY2	Large	N
YFL010C	WWM1	Large	N
YGL028C	SCW11	Large	N
YHR006W	STP2	Large	N
YLL061W	MMP1	Large	N
YNL189W	SRP1	Large	Y
YOL123W	HRP1	Large	Y
YEL063C	CAN1	Large	N
YGR117C	YGR117C	Large	Y
YGR260W	TNA1	Large	Y
YHR094C	HXT1	Large	N
YIL120W	QDR1	Large	N
YLR121C	YPS3	Large	N
YMR321C	YMR321C	Large	N
YNL034W	YNL034W	Large	N
YNL018C	YNL018C	Large	N
YBR219C	YBR219C	Medium	Y
YJL133W	MRS3	Medium	N
YJR147W	HMS2	Medium	N
YJR150C	DAN1	Medium	N
YML027W	YOX1	Medium	N
YMR315W	YMR315W	Medium	N
YDL205C	HEM3	Medium	N
YDR088C	SLU7	Medium	N
YER161C	SPT2	Medium	N
YKL052C	ASK1	Medium	N
YKR022C	NTR2	Medium	N
YNL331C	AAD14	Medium	N
YAR015W	ADE1	Medium	N
YFL059W	SNZ3	Medium	N
YFL021C-A	YFL021C-A	Medium	N
YJR105W	ADO1	Medium	N
YNL228W	YNL228W	Medium	N
YNL084C	END3	Medium	N
YOR120W	GCY1	Medium	N
YBL029W	YBL029W	Medium	Y
YGL209W	MIG2	Medium	N
YJR141W	YJR141W	Medium	Y
YNL134C	YNL134C	Medium	N
YNL032W	SIW14	Medium	N
YOL142W	RRP40	Medium	N
YPL014W	YPL014W	Medium	N
YAL031W-A	YAL031W-A	Small	N
YBL062W	YBL062W	Small	Y
YBL048W	YBL048W	Small	Y
YDR199W	YDR199W	Small	N
YDR230W	YDR230W	Small	N
YDR327W	YDR327W	Small	N
YDR442W	YDR442W	Small	N
YEL033W	YEL033W	Small	N
YER038W-A	FMP49	Small	N
YER088W-B	YER088W-B	Small	Y
YER158W-A	YER158W-A	Small	Y
YGL168W	HUR1	Small	Y
YGL132W	YGL132W	Small	N
YHL034W-A	YHL034W-A	Small	Y
YHR052W-A	YHR052W-A	Small	N
YHR063W-A	YHR063W-A	Small	N
YIL177W-A	YIL177W-A	Small	N
YJL127W-A	YJL127W-A	Small	N
YJL067W	YJL067W	Small	N
YJL009W	YJL009W	Small	N
YKL153W	YKL153W	Small	Y
YKL066W	YKL066W	Small	Y
YLR162W-A	YLR162W-A	Small	N
YLR279W	YLR279W	Small	N
YML009W-B	YML009W-B	Small	N
YMR175W-A	YMR175W-A	Small	Y
YMR294W-A	YMR294W-A	Small	N
YNL150W	YNL150W	Small	Y
YPL250W-A	YPL250W-A	Small	Y
YPL038W-A	YPL038W-A	Small	N
YPR087W	VPS69	Small	N
YPR150W	YPR150W	Small	Y
YBL100C	YBL100C	Small	N
YBL094C	YBL094C	Small	N
YBL053W	YBL053W	Small	Y
YBL012C	YBL012C	Small	N
YBR027C	YBR027C	Small	Y
YBR178W	YBR178W	Small	N
YBR188C	NTC20	Small	N
YBR230C	OM14	Small	N
YBR232C	YBR232C	Small	N
YCL056C	YCL056C	Small	N
YCL041C	YCL041C	Small	Y
YCL021W-A	YCL021W-A	Small	N
YCR013C	YCR013C	Small	Y
YDL185C-A	YDL185C-A	Small	N
YDL172C	YDL172C	Small	Y
YDL072C	YET3	Small	N
YDL071C	YDL071C	Small	N
YDL023C	YDL023C	Small	N
YDL016C	YDL016C	Small	Y
YDL011C	YDL011C	Small	N
YDR271C	YDR271C	Small	Y
YDR355C	YDR355C	Small	N
YDR408C	ADE8	Small	N
YDR491C	YDR491C	Small	N
YDR526C	YDR526C	Small	N
YEL018C-A	YEL018C-A	Small	N
YER067C-A	YER067C-A	Small	Y
YER147C-A	YER147C-A	Small	N
YER159C	BUR6	Small	N
YFL017C	GNA1	Small	N
YFR010W-A	YFR010W-A	Small	N
YFR011C	YFR011C	Small	N
YFR032C-A	RPL29	Small	N
YGL239C	YGL239C	Small	N
YGL214W	YGL214W	Small	N
YGL188C	YGL188C	Small	N
YGL149W	YGL149W	Small	N
YGL109W	YGL109W	Small	N
YGL108C	YGL108C	Small	N
YGL074C	YGL074C	Small	N
YGL041C-B	YGL041C-B	Small	N
YGL041C	YGL041C	Small	N
YGR182C	YGR182C	Small	N
YHL002C-A	YHL002C-A	Small	N
YHR053C	CUP1-1	Small	N
YHR055C	CUP1-2	Small	N
YHR070C-A	YHR070C-A	Small	N
YHR126C	YHR126C	Small	N
YHR182C-A	YHR182C-A	Small	N
YIL115W-A	YIL115W-A	Small	N
YIL071W-A	YIL071W-A	Small	Y
YIL025C	YIL025C	Small	Y
YIR005W	IST3	Small	N
YIR017C	MET28	Small	N
YJL211C	YJL211C	Small	N
YJL151C	SNA3	Small	N
YJL075C	APQ13	Small	N
YJL065C	DLS1	Small	N
YJL032W	YJL032W	Small	N
YJR017C	ESS1	Small	Y
YKL136W	YKL136W	Small	Y
YKL111C	YKL111C	Small	Y
YKL036C	YKL036C	Small	N
YKR033C	YKR033C	Small	N
YLL047W	YLL047W	Small	Y
YLL020C	YLL020C	Small	N
YLR076C	YLR076C	Small	Y
YLR101C	YLR101C	Small	Y
YLR154C-G	YLR154C-G	Small	N
YLR170C	APS1	Small	N
YLR218C	YLR218C	Small	N
YLR235C	YLR235C	Small	N
YLR269C	YLR269C	Small	N
YLR280C	YLR280C	Small	N
YLR281C	YLR281C	Small	N
YLR311C	YLR311C	Small	N
YLR331C	JIP3	Small	N
YLR416C	YLR416C	Small	N
YLR444C	YLR444C	Small	N
YML012C-A	YML012C-A	Small	N
YML009C-A	YML009C-A	Small	N
YMR075C-A	YMR075C-A	Small	N
YMR153C-A	YMR153C-A	Small	N
YMR172C-A	YMR172C-A	Small	N
YMR244C-A	YMR244C-A	Small	Y
YMR306C-A	YMR306C-A	Small	N
YMR316C-B	YMR316C-B	Small	N
YNL276C	YNL276C	Small	Y
YNL266W	YNL266W	Small	Y
YNL198C	YNL198C	Small	N
YNL171C	YNL171C	Small	N
YNL170W	YNL170W	Small	Y
YNL149C	PGA2	Small	Y
YNL109W	YNL109W	Small	N
YNL097C-B	YNL097C-B	Small	N
YNL089C	YNL089C	Small	N
YNL013C	YNL013C	Small	Y
YNR025C	YNR025C	Small	Y
YOL135C	MED7	Small	N
YOL099C	YOL099C	Small	Y
YOL050C	YOL050C	Small	N
YOL037C	YOL037C	Small	N
YOL035C	YOL035C	Small	N
YOR034C-A	YOR034C-A	Small	Y
YOR041C	YOR041C	Small	N
YOR121C	YOR121C	Small	Y
YOR135C	IRC14	Small	N
YOR170W	YOR170W	Small	N
YOR218C	YOR218C	Small	N
YPL261C	YPL261C	Small	N
YPL238C	YPL238C	Small	Y
YPL205C	YPL205C	Small	N
YPL114W	YPL114W	Small	N
YPL041C	YPL041C	Small	N
YPR050C	YPR050C	Small	N
YPR059C	YPR059C	Small	N
YPR126C	YPR126C	Small	N
YPR130C	YPR130C	Small	Y
YDR007W	TRP1	Small	N
YDR029W	YDR029W	Small	N
YDR396W	YDR396W	Small	N
YER084W-A	YER084W-A	Small	Y
YGR131W	YGR131W	Small	Y
YGR219W	YGR219W	Small	N
YIL030W-A	YIL030W-A	Small	N
YNL319W	YNL319W	Small	Y
YNL269W	BSC4	Small	N
YPR039W	YPR039W	Small	N
YPR172W	YPR172W	Small	N
YAL026C-A	YAL026C-A	Small	N
YAR030C	YAR030C	Small	Y
YBL096C	YBL096C	Small	N
YBL057C	PTH2	Small	N
YBR077C	SLM4	Small	N
YBR167C	POP7	Small	N
YBR255C-A	YBR255C-A	Small	N
YDL050C	YDL050C	Small	Y
YDR014W-A	HED1	Small	Y
YDR066C	RTR2	Small	N
YDR322C-A	TIM11	Small	Y
YDR406W-A	YDR406W-A	Small	N
YDR500C	RPL37B	Small	N
YDR504C	SPG3	Small	N
YER085C	YER085C	Small	N
YGL102C	YGL102C	Small	Y
YGL069C	YGL069C	Small	N
YGR228W	YGR228W	Small	Y
YJL004C	SYS1	Small	N
YLR198C	YLR198C	Small	Y
YLR437C-A	YLR437C-A	Small	N
YML101C-A	YML101C-A	Small	Y
YML034C-A	YML034C-A	Small	N
YMR260C	TIF11	Small	N
YNL310C	ZIM17	Small	N
YNL259C	ATX1	Small	N
YNL205C	YNL205C	Small	Y
YNL184C	YNL184C	Small	N
YNL017C	YNL017C	Small	N
YOL134C	YOL134C	Small	N
YOR263C	YOR263C	Small	N
YOR314W	YOR314W	Small	N
YPL252C	YAH1	Small	N
YPL121C	MEI5	Small	Y
YPR053C	YPR053C	Small	N
YPR123C	YPR123C	Small	N
YJL120W	YJL120W	Small	N
YML090W	YML090W	Small	N
