## Supplemental Table 8 for "Comprehensive analysis of meiosis-derived cDNA libraries reveals gene isoforms and mitochondrial proteins important for competitive fitness"

### Sheet: Sheet1
Supplemental Table 8 (Sing et al., 2021)
Analysis of 877 genes that became disenriched in at least 1 competitive screen of the meiotic cDNA libraries.
Descriptions:
Hit in Douglas et al. 2012: overlap with genes that show dosage-specific toxicity in competitive screen comparing induced/uninduced
Hit in Arita et al. 2021: overlap with genes that show dosage-specific toxicity in competitive screens in YNB or SC media
Mitochondria-related: overlap with list from Saccharomyces Genome Database for genes associated with the mitochondria (GO:0005739 )
Predicted MTS: overlap with genes that have a predicted mitochondrial targeting sequence (MTS) in MitoProt, iPSORT, MitoFates, and TargetP

### Sheet: Mitochondria_Gene_Analysis
877 genes that become disenriched in at least 1 competitive screen
Systematic Name	Gene Name	Hit in Douglas et al. 2012	Hit in Arita et al. 2021	Mitochondria-related	Predicted MTS
YPL215W	CBP3	N	N	Y	Y
YNR041C	COQ2	N	N	Y	Y
YDL004W	ATP16	N	N	Y	Y
YBR037C	SCO1	N	N	Y	Y
YER178W	PDA1	N	N	Y	Y
YDR298C	ATP5	N	N	Y	Y
YKL195W	MIA40	N	N	Y	Y
YPR151C	SUE1	N	N	Y	Y
YDR178W	SDH4	N	N	Y	Y
YLR164W	YLR164W	N	N	Y	Y
YOR374W	ALD4	N	N	Y	Y
YBR024W	SCO2	N	N	Y	Y
YNL169C	PSD1	N	N	Y	Y
YML078W	CPR3	N	N	Y	Y
YHR038W	RRF1	N	N	Y	Y
YLR355C	ILV5	N	N	Y	Y
YNL071W	LAT1	N	N	Y	Y
YGR021W	YGR021W	N	N	Y	Y
YMR072W	ABF2	N	N	Y	Y
YBR221C	PDB1	N	N	Y	Y
YOL096C	COQ3	N	N	Y	Y
YBR146W	MRPS9	N	N	Y	Y
YIL022W	TIM44	N	N	Y	Y
YGR110W	YGR110W	N	N	Y	Y
YBR268W	MRPL37	N	N	Y	Y
YKR066C	CCP1	N	N	Y	Y
YGR101W	PCP1	N	N	Y	Y
YOR187W	TUF1	N	N	Y	Y
YDR337W	MRPS28	N	N	Y	Y
YGL068W	MNP1	N	N	Y	Y
YOR065W	CYT1	N	N	Y	Y
YOR286W	FMP31	N	N	Y	Y
YPL159C	PET20	N	N	Y	Y
YGL187C	COX4	N	N	Y	Y
YPL252C	YAH1	N	N	Y	Y
YER141W	COX15	N	N	Y	Y
YDL164C	CDC9	N	N	Y	Y
YCL017C	NFS1	N	N	Y	Y
YOR215C	YOR215C	N	N	Y	Y
YHL004W	MRP4	N	N	Y	Y
YMR301C	ATM1	N	N	Y	Y
YJR121W	ATP2	N	N	Y	Y
YLR077W	FMP25	N	N	Y	Y
YDR494W	RSM28	N	N	Y	N
YDL222C	FMP45	N	N	Y	N
YNR017W	TIM23	N	N	Y	N
YHR147C	MRPL6	N	N	Y	N
YPL218W	SAR1	N	N	Y	N
YDR155C	CPR1	N	N	Y	N
YBR282W	MRPL27	N	N	Y	N
YDR175C	RSM24	N	N	Y	N
YKL150W	MCR1	N	N	Y	N
YMR002W	MIC17	N	N	Y	N
YHR162W	YHR162W	N	N	Y	N
YML030W	YML030W	N	N	Y	N
YPL004C	LSP1	N	N	Y	N
YDR384C	ATO3	N	N	Y	N
YGR049W	SCM4	N	N	Y	N
YLR218C	YLR218C	N	N	Y	N
YDR035W	ARO3	N	N	Y	N
YKL040C	NFU1	N	N	Y	N
YGR096W	TPC1	N	N	Y	N
YJL062W-A	YJL062W-A	N	N	Y	N
YBR118W	TEF2	N	N	Y	N
YPR080W	TEF1	N	N	Y	N
YPR183W	DPM1	N	N	Y	N
YEL034W	HYP2	N	N	Y	N
YNL284C	MRPL10	N	N	Y	N
YJL208C	NUC1	N	N	Y	N
YML008C	ERG6	N	N	Y	N
YGR028W	MSP1	N	N	Y	N
YGR086C	PIL1	N	N	Y	N
YFL038C	YPT1	N	N	Y	N
YPL107W	YPL107W	N	N	Y	N
YCR004C	YCP4	N	N	Y	N
YLR356W	YLR356W	N	N	Y	N
YPL206C	YPL206C	N	N	Y	N
YNL305C	YNL305C	N	N	Y	N
YPL028W	ERG10	N	N	Y	N
YPR113W	PIS1	N	N	Y	N
YOR271C	FSF1	N	N	Y	N
YAL039C	CYC3	N	N	Y	N
YPR149W	NCE102	N	N	Y	N
YCR010C	ADY2	N	N	Y	N
YPR006C	ICL2	N	N	Y	N
YIL093C	RSM25	N	N	Y	N
YPL098C	MGR2	N	N	Y	N
YEL020W-A	TIM9	N	N	Y	N
YPR140W	TAZ1	N	N	Y	N
YNR018W	YNR018W	N	N	Y	N
YOR125C	CAT5	N	N	Y	N
YLL027W	ISA1	N	N	Y	N
YNR002C	ATO2	N	N	Y	N
YBR039W	ATP3	N	N	Y	N
YOR158W	PET123	N	N	Y	N
YBR251W	MRPS5	N	N	Y	N
YLR043C	TRX1	N	N	Y	N
YNL100W	YNL100W	N	N	Y	N
YBR262C	FMP51	N	N	Y	N
YKL060C	FBA1	N	N	Y	N
YNL131W	TOM22	N	N	Y	N
YBL038W	MRPL16	N	N	Y	N
YMR256C	COX7	N	N	Y	N
YMR244C-A	YMR244C-A	N	N	Y	N
YML086C	ALO1	N	N	Y	N
YLL018C-A	COX19	N	N	Y	N
YLR099W-A	YLR099W-A	N	N	Y	N
YGR257C	MTM1	N	N	Y	N
YHR190W	ERG9	N	N	Y	N
YLR454W	FMP27	N	N	Y	N
YDR529C	QCR7	N	N	Y	N
YJR019C	TES1	N	N	Y	N
YGR084C	MRP13	N	N	Y	N
YIL124W	AYR1	N	N	Y	N
YKL094W	YJU3	N	N	Y	N
YGR076C	MRPL25	N	N	Y	N
YNL026W	SAM50	N	N	Y	N
YGR215W	RSM27	N	N	Y	N
YLR201C	COQ9	N	N	Y	N
YCL044C	MGR1	N	N	Y	N
YPL134C	ODC1	N	N	Y	N
YGR062C	COX18	N	N	Y	N
YGR193C	PDX1	N	N	Y	N
YLR380W	CSR1	N	N	Y	N
YGR171C	MSM1	N	N	Y	N
YOL038W	PRE6	N	N	Y	N
YPL224C	MMT2	N	N	Y	N
YJL143W	TIM17	N	N	Y	N
YDR233C	RTN1	N	N	Y	N
YNL055C	POR1	N	N	Y	N
YPR058W	YMC1	N	N	Y	N
YCR071C	IMG2	N	N	Y	N
YGR235C	YGR235C	N	N	Y	N
YER182W	FMP10	N	N	Y	N
YDR237W	MRPL7	N	N	Y	N
YHR076W	PTC7	N	N	Y	N
YDR377W	ATP17	N	N	Y	N
YMR158W	MRPS8	N	N	Y	N
YDR353W	TRR1	N	N	Y	N
YIL134W	FLX1	N	N	Y	N
YFR053C	HXK1	N	N	Y	N
YLR099C	ICT1	N	N	Y	N
YOL109W	ZEO1	N	N	Y	N
YGL225W	VRG4	N	N	Y	N
YMR252C	YMR252C	N	N	Y	N
YNL122C	YNL122C	N	N	Y	N
YMR264W	CUE1	N	N	Y	N
YHR179W	OYE2	N	N	Y	N
YIL065C	FIS1	N	N	Y	N
YML021C	UNG1	N	N	Y	N
YNL005C	MRP7	N	N	Y	N
YDR027C	VPS54	N	N	Y	N
YNL208W	YNL208W	N	N	Y	N
YPR165W	RHO1	N	N	Y	N
YBR192W	RIM2	N	N	Y	N
YDR322W	MRPL35	N	N	Y	N
YPL091W	GLR1	N	N	Y	N
YER168C	CCA1	N	N	Y	N
YDR263C	DIN7	N	N	Y	N
YJL096W	MRPL49	N	N	Y	N
YDR508C	GNP1	N	N	Y	N
YMR203W	TOM40	N	N	Y	N
YER115C	SPR6	N	N	Y	N
YMR193W	MRPL24	N	N	Y	N
YNL306W	MRPS18	N	N	Y	N
YMR030W	RSF1	N	N	Y	N
YKR085C	MRPL20	N	N	Y	N
YBL030C	PET9	N	N	Y	N
YER031C	YPT31	N	N	Y	N
YDR197W	CBS2	N	N	Y	N
YIL136W	OM45	N	N	Y	N
YMR188C	MRPS17	N	N	Y	N
YBL057C	PTH2	N	N	Y	N
YJR009C	TDH2	N	N	Y	N
YLR439W	MRPL4	N	N	Y	N
YDR462W	MRPL28	N	N	Y	N
YNL081C	SWS2	N	N	Y	N
YBL059C-A	YBL059C-A	N	N	Y	N
YGR183C	QCR9	N	N	Y	N
YPR083W	MDM36	N	N	Y	N
YGR231C	PHB2	N	N	Y	N
YGR091W	PRP31	N	N	Y	N
YGR015C	YGR015C	N	N	Y	N
YFL046W	FMP32	N	N	Y	N
YDL078C	MDH3	N	N	Y	N
YDL022W	GPD1	N	N	Y	N
YDL217C	TIM22	N	N	Y	N
YML025C	YML6	N	N	Y	N
YER019W	ISC1	N	N	Y	N
YGR244C	LSC2	N	N	Y	N
YDR032C	PST2	N	N	Y	N
YML052W	SUR7	N	N	Y	N
YIL078W	THS1	N	N	Y	N
YPR100W	MRPL51	N	N	Y	N
YPL154C	PEP4	N	N	Y	N
YPR099C	YPR099C	N	N	Y	N
YKL170W	MRPL38	N	N	Y	N
YBR091C	MRS5	N	N	Y	N
YPR020W	ATP20	N	N	Y	N
YGR132C	PHB1	N	N	Y	N
YIR038C	GTT1	N	N	Y	N
YLR393W	ATP10	N	N	Y	N
YDL207W	GLE1	N	N	Y	N
YKL120W	OAC1	N	N	Y	N
YGR192C	TDH3	N	N	Y	N
YDL182W	LYS20	N	N	Y	N
YER020W	GPA2	N	N	Y	N
YHR024C	MAS2	N	N	Y	N
YKR019C	IRS4	N	N	Y	N
YKR052C	MRS4	N	N	Y	N
YML128C	MSC1	N	N	Y	N
YLR368W	MDM30	N	N	Y	N
YIL146C	ECM37	N	N	Y	N
YJR080C	FMP26	N	N	Y	N
YFL011W	HXT10	N	N	Y	N
YGR105W	VMA21	N	N	N	N
YNL093W	YPT53	N	N	N	N
YBL039W-B	YBL039W-B	N	N	N	N
YER068C-A	YER068C-A	N	N	N	N
YJL212C	OPT1	N	N	N	N
YHR026W	PPA1	N	N	N	N
YCL042W	YCL042W	N	N	N	N
YHR129C	ARP1	N	N	N	N
YAL013W	DEP1	N	N	N	N
YPL234C	TFP3	N	N	N	N
YMR272C	SCS7	N	N	N	N
YDL128W	VCX1	N	N	N	N
YJL192C	SOP4	N	N	N	N
YKL214C	YRA2	N	N	N	N
YHR104W	GRE3	N	N	N	N
YDR328C	SKP1	N	N	N	N
YJL138C	TIF2	N	N	N	N
YBR008C	FLR1	N	N	N	N
YLR360W	VPS38	N	N	N	N
YPL129W	TAF14	N	N	N	N
YKR059W	TIF1	N	N	N	N
YOR362C	PRE10	N	N	N	N
YDR503C	LPP1	N	N	N	N
YLR361C	DCR2	N	N	N	N
YDR352W	YDR352W	N	N	N	N
YHL020C	OPI1	N	N	N	N
YLR170C	APS1	N	N	N	N
YEL001C	IRC22	N	N	N	N
YDR154C	YDR154C	N	N	N	N
YGL123W	RPS2	N	N	N	N
YEL034C-A	YEL034C-A	N	N	N	N
YGL123C-A	YGL123C-A	N	N	N	N
YPR192W	AQY1	N	N	N	N
YCR084C	TUP1	N	N	N	N
YKL019W	RAM2	N	N	N	N
YLR171W	YLR171W	N	N	N	N
YLR339C	YLR339C	N	N	N	N
YLR340W	RPP0	N	N	N	N
YEL033W	YEL033W	N	N	N	N
YDL218W	YDL218W	N	N	N	N
YKR033C	YKR033C	N	N	N	N
YJR114W	YJR114W	N	N	N	N
YDR382W	RPP2B	N	N	N	N
YGL218W	YGL218W	N	N	N	N
YDL064W	UBC9	N	N	N	N
YML085C	TUB1	N	N	N	N
YLR449W	FPR4	N	N	N	N
YPL264C	YPL264C	N	N	N	N
YIL063C	YRB2	N	N	N	N
YPL185W	YPL185W	N	N	N	N
YBL102W	SFT2	N	N	N	N
YDR468C	TLG1	N	N	N	N
YLR441C	RPS1A	N	N	N	N
YPR154W	PIN3	N	N	N	N
YLR169W	YLR169W	N	N	N	N
YDL014W	NOP1	N	N	N	N
YIL011W	TIR3	N	N	N	N
YML123C	PHO84	N	N	N	N
YGL166W	CUP2	N	N	N	N
YDR098C	GRX3	N	N	N	N
YNL163C	RIA1	N	N	N	N
YDR339C	FCF1	N	N	N	N
YLR243W	YLR243W	N	N	N	N
YPL245W	YPL245W	N	N	N	N
YNL191W	DUG3	N	N	N	N
YFR034C	PHO4	N	N	N	N
YKL018C-A	YKL018C-A	N	N	N	N
YDR054C	CDC34	N	N	N	N
YFR003C	YPI1	N	N	N	N
YDR467C	YDR467C	N	N	N	N
YFR035C	YFR035C	N	N	N	N
YNL053W	MSG5	N	N	N	N
YLR096W	KIN2	N	N	N	N
YGR268C	HUA1	N	N	N	N
YHR063W-A	YHR063W-A	N	N	N	N
YDL237W	YDL237W	N	N	N	N
YCR073W-A	SOL2	N	N	N	N
YGL255W	ZRT1	N	N	N	N
YHR203C	RPS4B	N	N	N	N
YJL097W	PHS1	N	N	N	N
YNL229C	URE2	N	N	N	N
YGL161C	YIP5	N	N	N	N
YGL200C	EMP24	N	N	N	N
YOR163W	DDP1	N	N	N	N
YJR120W	YJR120W	N	N	N	N
YDL100C	GET3	N	N	N	N
YCR086W	CSM1	N	N	N	N
YCR024C-B	YCR024C-B	N	N	N	N
YJR044C	VPS55	N	N	N	N
YMR258C	YMR258C	N	N	N	N
YEL020C-B	YEL020C-B	N	N	N	N
YJR084W	CSN12	N	N	N	N
YDL009C	YDL009C	N	N	N	N
YNL265C	IST1	N	N	N	N
YDR412W	RRP17	N	N	N	N
YJR145C	RPS4A	N	N	N	N
YHR132C	ECM14	N	N	N	N
YOR085W	OST3	N	N	N	N
YER142C	MAG1	N	N	N	N
YIL113W	SDP1	N	N	N	N
YMR073C	IRC21	N	N	N	N
YDL110C	TMA17	N	N	N	N
YEL066W	HPA3	N	N	N	N
YNL155W	YNL155W	N	N	N	N
YIR034C	LYS1	N	N	N	N
YJR056C	YJR056C	N	N	N	N
YKL034W	TUL1	N	N	N	N
YDL013W	SLX5	N	N	N	N
YNL266W	YNL266W	N	N	N	N
YLR379W	YLR379W	N	N	N	N
YEL027W	CUP5	N	N	N	N
YLL039C	UBI4	N	N	N	N
YDR409W	SIZ1	N	N	N	N
YDL023C	YDL023C	N	N	N	N
YBR287W	ZSP1	N	N	N	N
YIL020C-A	YIL020C-A	N	N	N	N
YBR033W	EDS1	N	N	N	N
YDR327W	YDR327W	N	N	N	N
YDR418W	RPL12B	N	N	N	N
YML065W	ORC1	N	N	N	N
YPL143W	RPL33A	N	N	N	N
YOL065C	INP54	N	N	N	N
YNL255C	GIS2	N	N	N	N
YOL012C	HTZ1	N	N	N	N
YGR148C	RPL24B	N	N	N	N
YDL081C	RPP1A	N	N	N	N
YOR310C	NOP58	N	N	N	N
YAL034C	FUN19	N	N	N	N
YLR064W	YLR064W	N	N	N	N
YBR055C	PRP6	N	N	N	N
YIL122W	POG1	N	N	N	N
YPL142C	YPL142C	N	N	N	N
YML034C-A	YML034C-A	N	N	N	N
YLR427W	MAG2	N	N	N	N
YDR311W	TFB1	N	N	N	N
YKL107W	YKL107W	N	N	N	N
YOR281C	PLP2	N	N	N	N
YMR266W	RSN1	N	N	N	N
YOR061W	CKA2	N	N	N	N
YPL037C	EGD1	N	N	N	N
YMR154C	RIM13	N	N	N	N
YHL025W	SNF6	N	N	N	N
YKL009W	MRT4	N	N	N	N
YDR417C	YDR417C	N	N	N	N
YMR213W	CEF1	N	N	N	N
YPR035W	GLN1	N	N	N	N
YKL117W	SBA1	N	N	N	N
YGR027C	RPS25A	N	N	N	N
YJL115W	ASF1	N	N	N	N
YHR052W	CIC1	N	N	N	N
YER094C	PUP3	N	N	N	N
YLR005W	SSL1	N	N	N	N
YDL026W	YDL026W	N	N	N	N
YPR072W	NOT5	N	N	N	N
YIL135C	VHS2	N	N	N	N
YJL134W	LCB3	N	N	N	N
YLR447C	VMA6	N	N	N	N
YHR169W	DBP8	N	N	N	N
YJR118C	ILM1	N	N	N	N
YGR203W	YGR203W	N	N	N	N
YJR124C	YJR124C	N	N	N	N
YGR129W	SYF2	N	N	N	N
YLR313C	SPH1	N	N	N	N
YDR413C	YDR413C	N	N	N	N
YER102W	RPS8B	N	N	N	N
YDL010W	GRX7	N	N	N	N
YOL147C	PEX11	N	N	N	N
YJR020W	YJR020W	N	N	N	N
YMR263W	SAP30	N	N	N	N
YGR221C	TOS2	N	N	N	N
YDL137W	ARF2	N	N	N	N
YPR009W	SUT2	N	N	N	N
YIR026C	YVH1	N	N	N	N
YNL103W-A	YNL103W-A	N	N	N	N
YKR091W	SRL3	N	N	N	N
YNL317W	PFS2	N	N	N	N
YGR211W	ZPR1	N	N	N	N
YPL177C	CUP9	N	N	N	N
YPR065W	ROX1	N	N	N	N
YDR440W	DOT1	N	N	N	N
YBL072C	RPS8A	N	N	N	N
YHR077C	NMD2	N	N	N	N
YPR128C	ANT1	N	N	N	N
YLR065C	YLR065C	N	N	N	N
YLR025W	SNF7	N	N	N	N
YJR021C	REC107	N	N	N	N
YLR372W	SUR4	N	N	N	N
YOR039W	CKB2	N	N	N	N
YOR247W	SRL1	N	N	N	N
YDL092W	SRP14	N	N	N	N
YNL202W	SPS19	N	N	N	N
YIL118W	RHO3	N	N	N	N
YBR096W	YBR096W	N	N	N	N
YKL207W	YKL207W	N	N	N	N
YPL135C-A	YPL135C-A	N	N	N	N
YGL210W	YPT32	N	N	N	N
YDR428C	YDR428C	N	N	N	N
YGL100W	SEH1	N	N	N	N
YJL056C	ZAP1	N	N	N	N
YNL263C	YIF1	N	N	N	N
YDL011C	YDL011C	N	N	N	N
YBR014C	GRX6	N	N	N	N
YIL117C	PRM5	N	N	N	N
YKL139W	CTK1	N	N	N	N
YOL094C	RFC4	N	N	N	N
YDR068W	DOS2	N	N	N	N
YAL004W	YAL004W	N	N	N	N
YCR024C-A	PMP1	N	N	N	N
YDL090C	RAM1	N	N	N	N
YLL010C	PSR1	N	N	N	N
YKL154W	SRP102	N	N	N	N
YHR102W	KIC1	N	N	N	N
YOR185C	GSP2	N	N	N	N
YNR042W	YNR042W	N	N	N	N
YBR195C	MSI1	N	N	N	N
YDR525W-A	SNA2	N	N	N	N
YDR140W	MTQ2	N	N	N	N
YFL047W	RGD2	N	N	N	N
YGR060W	ERG25	N	N	N	N
YLR202C	YLR202C	N	N	N	N
YLR196W	PWP1	N	N	N	N
YLL055W	YCT1	N	N	N	N
YER177W	BMH1	N	N	N	N
YBR241C	YBR241C	N	N	N	N
YDL068W	YDL068W	N	N	N	N
YJL151C	SNA3	N	N	N	N
YMR081C	ISF1	N	N	N	N
YBR193C	MED8	N	N	N	N
YDR540C	IRC4	N	N	N	N
YPR163C	TIF3	N	N	N	N
YBR006W	UGA2	N	N	N	N
YOR051C	YOR051C	N	N	N	N
YBL007C	SLA1	N	N	N	N
YPR027C	YPR027C	N	N	N	N
YDR162C	NBP2	N	N	N	N
YIL050W	PCL7	N	N	N	N
YPR169W	JIP5	N	N	N	N
YHL022C	SPO11	N	N	N	N
YHR032C-A	YHR032C-A	N	N	N	N
YBR249C	ARO4	N	N	N	N
YMR295C	YMR295C	N	N	N	N
YNL207W	RIO2	N	N	N	N
YMR071C	TVP18	N	N	N	N
YMR281W	GPI12	N	N	N	N
YHR032W-A	YHR032W-A	N	N	N	N
YJR018W	YJR018W	N	N	N	N
YNL230C	ELA1	N	N	N	N
YNL307C	MCK1	N	N	N	N
YDR014W-A	HED1	N	N	N	N
YNL204C	SPS18	N	N	N	N
YML020W	YML020W	N	N	N	N
YPL232W	SSO1	N	N	N	N
YPL131W	RPL5	N	N	N	N
YOR152C	YOR152C	N	N	N	N
YKL042W	SPC42	N	N	N	N
YHR025W	THR1	N	N	N	N
YMR079W	SEC14	N	N	N	N
YBR180W	DTR1	N	N	N	N
YIL121W	QDR2	N	N	N	N
YOL016C	CMK2	N	N	N	N
YOR120W	GCY1	N	N	N	N
YPR150W	YPR150W	N	N	N	N
YOR230W	WTM1	N	N	N	N
YPL170W	DAP1	N	N	N	N
YDR047W	HEM12	N	N	N	N
YPR042C	PUF2	N	N	N	N
YJL044C	GYP6	N	N	N	N
YFR052C-A	YFR052C-A	N	N	N	N
YDR456W	NHX1	N	N	N	N
YDR461W	MFA1	N	N	N	N
YNL142W	MEP2	N	N	N	N
YIL142C-A	YIL142C-A	N	N	N	N
YBR232C	YBR232C	N	N	N	N
YNL089C	YNL089C	N	N	N	N
YDL020C	RPN4	N	N	N	N
YDL021W	GPM2	N	N	N	N
YPL130W	SPO19	N	N	N	N
YMR235C	RNA1	N	N	N	N
YDR317W	HIM1	N	N	N	N
YGR005C	TFG2	N	N	N	N
YNL321W	VNX1	N	N	N	N
YGR072W	UPF3	N	N	N	N
YBR132C	AGP2	N	N	N	N
YCL063W	VAC17	N	N	N	N
YJL146W	IDS2	N	N	N	N
YJL041W	NSP1	N	N	N	N
YPR023C	EAF3	N	N	N	N
YIL010W	DOT5	N	N	N	N
YLR387C	REH1	N	N	N	N
YBR151W	APD1	N	N	N	N
YGR188C	BUB1	N	N	N	N
YLR149C	YLR149C	N	N	N	N
YIL142W	CCT2	N	N	N	N
YPR087W	VPS69	N	N	N	N
YAL067C	SEO1	N	N	N	N
YKR047W	YKR047W	N	N	N	N
YNL043C	YNL043C	N	N	N	N
YIL154C	IMP2'	N	N	N	N
YLR097C	HRT3	N	N	N	N
YNL090W	RHO2	N	N	N	N
YMR037C	MSN2	N	N	N	N
YDR411C	DFM1	N	N	N	N
YDL229W	SSB1	N	N	N	N
YHR016C	YSC84	N	N	N	N
YGL105W	ARC1	N	N	N	N
YPL038W	MET31	N	N	N	N
YDR245W	MNN10	N	N	N	N
YFL041W	FET5	N	N	N	N
YNL312W	RFA2	N	N	N	N
YGL090W	LIF1	N	N	N	N
YHL033C	RPL8A	N	N	N	N
YOL024W	YOL024W	N	N	N	N
YIL021W	RPB3	N	N	N	N
YIL019W	FAF1	N	N	N	N
YBR018C	GAL7	N	N	N	N
YNL205C	YNL205C	N	N	N	N
YKR089C	TGL4	N	N	N	N
YDR432W	NPL3	N	N	N	N
YFL039C	ACT1	N	N	N	N
YPR078C	YPR078C	N	N	N	N
YER063W	THO1	N	N	N	N
YIL144W	TID3	N	N	N	N
YPR036W	VMA13	N	N	N	N
YMR294W-A	YMR294W-A	N	N	N	N
YOL132W	GAS4	N	N	N	N
YJR103W	URA8	N	N	N	N
YDR346C	SVF1	N	N	N	N
YOR105W	YOR105W	N	N	N	N
YPL200W	CSM4	N	N	N	N
YMR048W	CSM3	N	N	N	N
YDL183C	YDL183C	N	N	N	N
YCR009C	RVS161	N	N	N	N
YDL172C	YDL172C	N	N	N	N
YHR036W	BRL1	N	N	N	N
YKL112W	ABF1	N	N	N	N
YOL091W	SPO21	N	N	N	N
YER072W	VTC1	N	N	N	N
YJL159W	HSP150	N	N	N	N
YDR389W	SAC7	N	N	N	N
YMR067C	UBX4	N	N	N	N
YBR158W	AMN1	N	N	N	N
YDR406W-A	YDR406W-A	N	N	N	N
YNL293W	MSB3	N	N	N	N
YHR032W	YHR032W	N	N	N	N
YKL143W	LTV1	N	N	N	N
YPL199C	YPL199C	N	N	N	N
YDL169C	UGX2	N	N	N	N
YER009W	NTF2	N	N	N	N
YER006W	NUG1	N	N	N	N
YDR423C	CAD1	N	N	N	N
YDR284C	DPP1	N	N	N	N
YNL258C	DSL1	N	N	N	N
YJL141C	YAK1	N	N	N	N
YOR309C	YOR309C	N	N	N	N
YIL092W	YIL092W	N	N	N	N
YGL069C	YGL069C	N	N	N	N
YNL109W	YNL109W	N	N	N	N
YNL044W	YIP3	N	N	N	N
YDL165W	CDC36	N	N	N	N
YPL205C	YPL205C	N	N	N	N
YLR224W	YLR224W	N	N	N	N
YCL021W-A	YCL021W-A	N	N	N	N
YNL108C	YNL108C	N	N	N	N
YBR071W	YBR071W	N	N	N	N
YDR259C	YAP6	N	N	N	N
YBL055C	YBL055C	N	N	N	N
YGR185C	TYS1	N	N	N	N
YCR017C	CWH43	N	N	N	N
YAL014C	SYN8	N	N	N	N
YBR041W	FAT1	N	N	N	N
YCL061C	MRC1	N	N	N	N
YDR171W	HSP42	N	N	N	N
YNR015W	SMM1	N	N	N	N
YNL246W	VPS75	N	N	N	N
YDL134C	PPH21	N	N	N	N
YLR378C	SEC61	N	N	N	N
YDR177W	UBC1	N	N	N	N
YKL119C	VPH2	N	N	N	N
YDR072C	IPT1	N	N	N	N
YGR043C	NQM1	N	N	N	N
YPL251W	YPL251W	N	N	N	N
YLR352W	YLR352W	N	N	N	N
YDR355C	YDR355C	N	N	N	N
YNL007C	SIS1	N	N	N	N
YER090W	TRP2	N	N	N	N
YDL106C	PHO2	N	N	N	N
YDR381W	YRA1	N	N	N	N
YDR374W-A	YDR374W-A	N	N	N	N
YHR006W	STP2	N	N	N	N
YHR118C	ORC6	N	N	N	N
YDR286C	YDR286C	N	N	N	N
YGR152C	RSR1	N	N	N	N
YIL099W	SGA1	N	N	N	N
YOR279C	RFM1	N	N	N	N
YNL170W	YNL170W	N	N	N	N
YDR402C	DIT2	N	N	N	N
YOR104W	PIN2	N	N	N	N
YNL171C	YNL171C	N	N	N	N
YDL059C	RAD59	N	N	N	N
YKL171W	YKL171W	N	N	N	N
YCR045C	YCR045C	N	N	N	N
YML055W	SPC2	N	N	N	N
YJL210W	PEX2	N	N	N	N
YNL245C	CWC25	N	N	N	N
YAL042W	ERV46	N	N	N	N
YOR134W	BAG7	N	N	N	N
YIL045W	PIG2	N	N	N	N
YHL024W	RIM4	N	N	N	N
YGR108W	CLB1	N	N	N	N
YDR012W	RPL4B	N	N	N	N
YAL042C-A	YAL042C-A	N	N	N	N
YDR253C	MET32	N	N	N	N
YOR099W	KTR1	N	N	N	N
YDR289C	RTT103	N	N	N	N
YGR106C	YGR106C	N	N	N	N
YGR256W	GND2	N	N	N	N
YGR151C	YGR151C	N	N	N	N
YMR039C	SUB1	N	N	N	N
YLR437C	YLR437C	N	N	N	N
YLR374C	YLR374C	N	N	N	N
YDL084W	SUB2	N	N	N	N
YKL118W	YKL118W	N	N	N	N
YGL207W	SPT16	N	N	N	N
YGL172W	NUP49	N	N	N	N
YKL046C	DCW1	N	N	N	N
YPL151C	PRP46	N	N	N	N
YMR017W	SPO20	N	N	N	N
YNL149C	PGA2	N	N	N	N
YBR265W	TSC10	N	N	N	N
YMR184W	ADD37	N	N	N	N
YDL132W	CDC53	N	N	N	N
YER139C	RTR1	N	N	N	N
YCR035C	RRP43	N	N	N	N
YLR219W	MSC3	N	N	N	N
YNL154C	YCK2	N	N	N	N
YPL027W	SMA1	N	N	N	N
YKR030W	GMH1	N	N	N	N
YER085C	YER085C	N	N	N	N
YDR401W	YDR401W	N	N	N	N
YGL054C	ERV14	N	N	N	N
YNL150W	YNL150W	N	N	N	N
YMR238W	DFG5	N	N	N	N
YBR255C-A	YBR255C-A	N	N	N	N
YJR017C	ESS1	N	N	N	N
YKL038W	RGT1	N	N	N	N
YOR161C	PNS1	N	N	N	N
YMR251W-A	HOR7	N	N	N	N
YBR005W	RCR1	N	N	N	N
YDL102W	POL3	N	N	N	N
YLR048W	RPS0B	N	N	N	N
YMR197C	VTI1	N	N	N	N
YDL123W	SNA4	N	N	N	N
YGL017W	ATE1	N	N	N	N
YJR065C	ARP3	N	N	N	N
YPL235W	RVB2	N	N	N	N
YLL019C	KNS1	N	N	N	N
YKL092C	BUD2	N	N	N	N
YER025W	GCD11	N	N	N	N
YKL169C	YKL169C	N	N	N	N
YDR015C	YDR015C	N	N	N	N
YOR262W	YOR262W	N	N	N	N
YDR321W	ASP1	N	N	N	N
YGR061C	ADE6	N	N	N	N
YBR016W	YBR016W	N	N	N	N
YOR161W-B	YOR161W-B	N	N	N	N
YBR063C	YBR063C	N	N	N	N
YNL064C	YDJ1	N	N	N	N
YGR175C	ERG1	N	N	N	N
YJR007W	SUI2	N	N	N	N
YIL088C	AVT7	N	N	N	N
YOR181W	LAS17	N	N	N	N
YLR093C	NYV1	N	N	N	N
YMR183C	SSO2	N	N	N	N
YKL036C	YKL036C	N	N	N	N
YIR022W	SEC11	N	N	N	N
YBR205W	KTR3	N	N	N	N
YDR003W	RCR2	N	N	N	N
YLR403W	SFP1	N	N	N	N
YEL077C	YEL077C	N	N	N	N
YGL235W	YGL235W	N	N	N	N
YDL173W	YDL173W	N	N	N	N
YPL237W	SUI3	N	N	N	N
YLR312C	QNQ1	N	N	N	N
YNL033W	YNL033W	N	N	N	N
YEL064C	AVT2	N	N	N	N
YML063W	RPS1B	N	N	N	N
YNL016W	PUB1	N	N	N	N
YDL035C	GPR1	N	N	N	N
YGR138C	TPO2	N	N	N	N
YJL019W	MPS3	N	N	N	N
YBR290W	BSD2	N	N	N	N
YBL058W	SHP1	N	N	N	N
YOL017W	ESC8	N	N	N	N
YLR056W	ERG3	N	N	N	N
YDR040C	ENA1	N	N	N	N
YMR175W	SIP18	N	N	N	N
YBR285W	YBR285W	N	N	N	N
YGR034W	RPL26B	N	N	N	N
YLL020C	YLL020C	N	N	N	N
YGL220W	YGL220W	N	N	N	N
YBR204C	YBR204C	N	N	N	N
YOR272W	YTM1	N	N	N	N
YGL103W	RPL28	N	N	N	N
YBR090C	YBR090C	N	N	N	N
YDL166C	FAP7	N	N	N	N
YAL018C	YAL018C	N	N	N	N
YDL034W	YDL034W	N	N	N	N
YCR075C	ERS1	N	N	N	N
YBR113W	YBR113W	N	N	N	N
YKL183W	LOT5	N	N	N	N
YNL237W	YTP1	N	N	N	N
YCR044C	PER1	N	N	N	N
YOR352W	YOR352W	N	N	N	N
YHR088W	RPF1	N	N	N	N
YDR130C	FIN1	N	N	N	N
YGR002C	SWC4	N	N	N	N
YPL238C	YPL238C	N	N	N	N
YBR189W	RPS9B	N	N	N	N
YJL037W	IRC18	N	N	N	N
YGL102C	YGL102C	N	N	N	N
YBR168W	PEX32	N	N	N	N
YPL094C	SEC62	N	N	N	N
YGL134W	PCL10	N	N	N	N
YPL079W	RPL21B	N	N	N	N
YML113W	DAT1	N	N	N	N
YBR206W	YBR206W	N	N	N	N
YBL094C	YBL094C	N	N	N	N
YPL020C	ULP1	N	N	N	N
YHR108W	GGA2	N	N	N	N
YGR180C	RNR4	N	N	N	N
YLR434C	YLR434C	N	N	N	N
YJL065C	DLS1	N	N	N	N
YDL103C	QRI1	N	N	N	N
YIR006C	PAN1	N	N	N	N
YJR131W	MNS1	N	N	N	N
YGR238C	KEL2	N	N	N	N
YNL189W	SRP1	N	N	N	N
YBR125C	PTC4	N	N	N	N
YMR175W-A	YMR175W-A	N	N	N	N
YCR018C	SRD1	N	N	N	N
YNL199C	GCR2	N	N	N	N
YPR160W-A	YPR160W-A	N	N	N	N
YHR019C	DED81	N	N	N	N
YLR438C-A	LSM3	N	N	N	N
YJR123W	RPS5	N	N	N	N
YEL024W	RIP1	N	Y	Y	Y
YAL008W	FUN14	N	Y	Y	Y
YLR059C	REX2	N	Y	Y	Y
YFL016C	MDJ1	N	Y	Y	Y
YGL236C	MTO1	N	Y	Y	Y
YLL041C	SDH2	N	Y	Y	N
YNR045W	PET494	N	Y	Y	N
YOR089C	VPS21	N	Y	Y	N
YFR033C	QCR6	N	Y	Y	N
YJR095W	SFC1	N	Y	Y	N
YGR112W	SHY1	N	Y	Y	N
YPL173W	MRPL40	N	Y	Y	N
YJR144W	MGM101	N	Y	Y	N
YDL157C	YDL157C	N	Y	Y	N
YMR241W	YHM2	N	Y	Y	N
YJR077C	MIR1	N	Y	Y	N
YDR405W	MRP20	N	Y	Y	N
YDR296W	MHR1	N	Y	Y	N
YKL093W	MBR1	N	Y	Y	N
YKL027W	YKL027W	N	Y	Y	N
YDL198C	GGC1	N	Y	Y	N
YNL177C	MRPL22	N	Y	Y	N
YMR243C	ZRC1	N	Y	Y	N
YBR106W	PHO88	N	Y	Y	N
YLL013C	PUF3	N	Y	Y	N
YNR020C	ATP23	N	Y	Y	N
YNL185C	MRPL19	N	Y	Y	N
YGR165W	MRPS35	N	Y	Y	N
YLR151C	PCD1	N	Y	N	Y
YOR369C	RPS12	N	Y	N	N
YER029C	SMB1	N	Y	N	N
YOL032W	OPI10	N	Y	N	N
YKR034W	DAL80	N	Y	N	N
YMR202W	ERG2	N	Y	N	N
YDR099W	BMH2	N	Y	N	N
YHL034C	SBP1	N	Y	N	N
YOR008C	SLG1	N	Y	N	N
YLR205C	HMX1	N	Y	N	N
YGL108C	YGL108C	N	Y	N	N
YBL091C	MAP2	N	Y	N	N
YGL077C	HNM1	N	Y	N	N
YBL032W	HEK2	N	Y	N	N
YDL185W	TFP1	N	Y	N	N
YPR129W	SCD6	N	Y	N	N
YIL018W	RPL2B	N	Y	N	N
YOR338W	YOR338W	N	Y	N	N
YGL248W	PDE1	N	Y	N	N
YBR089C-A	NHP6B	N	Y	N	N
YMR147W	YMR147W	N	Y	N	N
YOR313C	SPS4	N	Y	N	N
YOR106W	VAM3	N	Y	N	N
YER048C	CAJ1	N	Y	N	N
YER083C	GET2	N	Y	N	N
YJL162C	JJJ2	N	Y	N	N
YIL156W-B	YIL156W-B	N	Y	N	N
YPR093C	ASR1	N	Y	N	N
YGR273C	YGR273C	N	Y	N	N
YOR270C	VPH1	N	Y	N	N
YDR119W	YDR119W	N	Y	N	N
YNL184C	YNL184C	N	Y	N	N
YKL054C	DEF1	N	Y	N	N
YNL194C	YNL194C	N	Y	N	N
YDR277C	MTH1	N	Y	N	N
YER068W	MOT2	N	Y	N	N
YPL236C	YPL236C	N	Y	N	N
YLR130C	ZRT2	N	Y	N	N
YDR020C	DAS2	N	Y	N	N
YMR161W	HLJ1	N	Y	N	N
YPL132W	COX11	Y	N	Y	Y
YOR305W	YOR305W	Y	N	Y	N
YPR125W	YLH47	Y	N	Y	N
YMR166C	YMR166C	Y	N	Y	N
YNL121C	TOM70	Y	N	Y	N
YOR004W	UTP23	Y	N	Y	N
YGR019W	UGA1	Y	N	Y	N
YJL131C	YJL131C	Y	N	Y	N
YLR342W	FKS1	Y	N	Y	N
YDR514C	YDR514C	Y	N	Y	N
YMR311C	GLC8	Y	N	N	N
YLR220W	CCC1	Y	N	N	N
YLR136C	TIS11	Y	N	N	N
YIR001C	SGN1	Y	N	N	N
YPL179W	PPQ1	Y	N	N	N
YJL198W	PHO90	Y	N	N	N
YPR104C	FHL1	Y	N	N	N
YMR195W	ICY1	Y	N	N	N
YIL107C	PFK26	Y	N	N	N
YJR035W	RAD26	Y	N	N	N
YKL193C	SDS22	Y	N	N	N
YOR023C	AHC1	Y	N	N	N
YOR327C	SNC2	Y	N	N	N
YBR199W	KTR4	Y	N	N	N
YFL037W	TUB2	Y	N	N	N
YJR043C	POL32	Y	N	N	N
YDR169C	STB3	Y	N	N	N
YMR273C	ZDS1	Y	N	N	N
YNR034W	SOL1	Y	N	N	N
YLL003W	SFI1	Y	N	N	N
YOL013C	HRD1	Y	N	N	N
YKL109W	HAP4	Y	N	N	N
YDR229W	IVY1	Y	N	N	N
YDR356W	SPC110	Y	N	N	N
YPL011C	TAF3	Y	N	N	N
YOR071C	THI71	Y	N	N	N
YKL166C	TPK3	Y	N	N	N
YDR335W	MSN5	Y	N	N	N
YPL190C	NAB3	Y	N	N	N
YIL036W	CST6	Y	N	N	N
YBR059C	AKL1	Y	Y	N	N
YGL162W	SUT1	Y	Y	N	N
YPL021W	ECM23	Y	Y	N	N
YDR310C	SUM1	Y	Y	N	N
YPR120C	CLB5	Y	Y	N	N
YER167W	BCK2	Y	Y	N	N
YBR233W	PBP2	Y	Y	N	N
YHR098C	SFB3	Y	Y	N	N
YKL100C	YKL100C	Y	Y	N	N
