## Supplemental Table 9 for "Comprehensive analysis of meiosis-derived cDNA libraries reveals gene isoforms and mitochondrial proteins important for competitive fitness"

### Sheet: README
Supplemental Table 9 (Sing et al., 2021)
List of yeast strains, plasmids, and oligos used in this study.

### Sheet: Yeast_Strains
Name	Genotype	Description	Source
A22678 (UB140)	MATa/alpha ho::LYS2/ho::LYS2 lys2/lys2 his3::hisG/his3::hisG ura3::pGPD1-GAL4(848).ER::URA3/ GAL4(848).ER::URA3 GAL-NDT80::TRP1/GAL-NDT80::TRP1 CENV::TetOx224::HIS3 leu2::pURA3-TetR-GFP::LEU2/leu2	Used for meiotic time course for mRNA isolation	Amon Lab (Unal Lab)
A33366 (UB1007)	MATa/alpha ho::LYS2/ho::LYS2 lys2/lys2 his3::hisG/his3::hisG ura3/ura3 leu2::hisG/leu2::hisG his3::hisG/his3::hisG trp1::hisG/trp1::hisG pCUP-IME1::NAT/pCUP-IME1::NAT pCUP-IME4::NAT/pCUP-IME4::NAT	Used for meiotic time course for mRNA isolation	Amon Lab (Unal Lab)
UB13	MATa ho::LYS2, lys2, ura3, leu2::hisG, his3::hisG, trp1::hisG	Wild-type SK1	Ünal/Brar Lab
UB20279	MATa ho::LYS2, lys2, ura3, leu2::hisG, his3::hisG, trp1::hisG flo8∆(unmarked) amn1(BY4741 allele; unmarked) GAL3+(W303 allele)	Background strain for yeast cDNA libraries	This study
UB26075	MATa ho::LYS2, lys2, ura3, leu2::hisG, his3::hisG, trp1::hisG flo8∆(unmarked) amn1(BY4741 allele; unmarked) GAL3+(W303 allele) pUB914 (GAL10p-ccd::KanMX)	Replicate 1	This study
UB26076	MATa ho::LYS2, lys2, ura3, leu2::hisG, his3::hisG, trp1::hisG flo8∆(unmarked) amn1(BY4741 allele; unmarked) GAL3+(W303 allele) pUB914 (GAL10p-ccd::KanMX)	Replicate 2	This study
UB26077	MATa ho::LYS2, lys2, ura3, leu2::hisG, his3::hisG, trp1::hisG flo8∆(unmarked) amn1(BY4741 allele; unmarked) GAL3+(W303 allele) pUB914 (GAL10p-ccd::KanMX)	Replicate 3	This study
UB28370	MATa ho::LYS2, lys2, ura3, leu2::hisG, his3::hisG, trp1::hisG flo8∆(unmarked) amn1(BY4741 allele; unmarked) GAL3+(W303 allele) pUB2099 (GAL10p-ALD4::KanMX)	Replicate 1	This study
UB28371	MATa ho::LYS2, lys2, ura3, leu2::hisG, his3::hisG, trp1::hisG flo8∆(unmarked) amn1(BY4741 allele; unmarked) GAL3+(W303 allele) pUB2099 (GAL10p-ALD4::KanMX)	Replicate 2	This study
UB28372	MATa ho::LYS2, lys2, ura3, leu2::hisG, his3::hisG, trp1::hisG flo8∆(unmarked) amn1(BY4741 allele; unmarked) GAL3+(W303 allele) pUB2099 (GAL10p-ALD4::KanMX)	Replicate 3	This study
UB28373	MATa ho::LYS2, lys2, ura3, leu2::hisG, his3::hisG, trp1::hisG flo8∆(unmarked) amn1(BY4741 allele; unmarked) GAL3+(W303 allele) pUB2100 (GAL10p-PSD1::KanMX)	Replicate 1	This study
UB28374	MATa ho::LYS2, lys2, ura3, leu2::hisG, his3::hisG, trp1::hisG flo8∆(unmarked) amn1(BY4741 allele; unmarked) GAL3+(W303 allele) pUB2100 (GAL10p-PSD1::KanMX)	Replicate 2	This study
UB28375	MATa ho::LYS2, lys2, ura3, leu2::hisG, his3::hisG, trp1::hisG flo8∆(unmarked) amn1(BY4741 allele; unmarked) GAL3+(W303 allele) pUB2100 (GAL10p-PSD1::KanMX)	Replicate 3	This study
UB28379	MATa ho::LYS2, lys2, ura3, leu2::hisG, his3::hisG, trp1::hisG flo8∆(unmarked) amn1(BY4741 allele; unmarked) GAL3+(W303 allele) pUB2102 (GAL10p-COQ2::KanMX)	Replicate 1	This study
UB28380	MATa ho::LYS2, lys2, ura3, leu2::hisG, his3::hisG, trp1::hisG flo8∆(unmarked) amn1(BY4741 allele; unmarked) GAL3+(W303 allele) pUB2102 (GAL10p-COQ2::KanMX)	Replicate 2	This study
UB28381	MATa ho::LYS2, lys2, ura3, leu2::hisG, his3::hisG, trp1::hisG flo8∆(unmarked) amn1(BY4741 allele; unmarked) GAL3+(W303 allele) pUB2102 (GAL10p-COQ2::KanMX)	Replicate 3	This study
UB28382	MATa ho::LYS2, lys2, ura3, leu2::hisG, his3::hisG, trp1::hisG flo8∆(unmarked) amn1(BY4741 allele; unmarked) GAL3+(W303 allele) pUB2102 (GAL10p-TIM44::KanMX)	Replicate 1	This study
UB28383	MATa ho::LYS2, lys2, ura3, leu2::hisG, his3::hisG, trp1::hisG flo8∆(unmarked) amn1(BY4741 allele; unmarked) GAL3+(W303 allele) pUB2102 (GAL10p-TIM44::KanMX)	Replicate 2	This study
UB28384	MATa ho::LYS2, lys2, ura3, leu2::hisG, his3::hisG, trp1::hisG flo8∆(unmarked) amn1(BY4741 allele; unmarked) GAL3+(W303 allele) pUB2102 (GAL10p-TIM44::KanMX)	Replicate 3	This study
UB28385	MATa ho::LYS2, lys2, ura3, leu2::hisG, his3::hisG, trp1::hisG flo8∆(unmarked) amn1(BY4741 allele; unmarked) GAL3+(W303 allele) pUB2103 (GAL10p-MRPS9::KanMX)	Replicate 1	This study
UB28386	MATa ho::LYS2, lys2, ura3, leu2::hisG, his3::hisG, trp1::hisG flo8∆(unmarked) amn1(BY4741 allele; unmarked) GAL3+(W303 allele) pUB2103 (GAL10p-MRPS9::KanMX)	Replicate 2	This study
UB28387	MATa ho::LYS2, lys2, ura3, leu2::hisG, his3::hisG, trp1::hisG flo8∆(unmarked) amn1(BY4741 allele; unmarked) GAL3+(W303 allele) pUB2103 (GAL10p-MRPS9::KanMX)	Replicate 3	This study
UB28388	MATa ho::LYS2, lys2, ura3, leu2::hisG, his3::hisG, trp1::hisG flo8∆(unmarked) amn1(BY4741 allele; unmarked) GAL3+(W303 allele) pUB2104 (GAL10p-ATP16::KanMX)	Replicate 1	This study
UB28389	MATa ho::LYS2, lys2, ura3, leu2::hisG, his3::hisG, trp1::hisG flo8∆(unmarked) amn1(BY4741 allele; unmarked) GAL3+(W303 allele) pUB2104 (GAL10p-ATP16::KanMX)	Replicate 2	This study
UB28390	MATa ho::LYS2, lys2, ura3, leu2::hisG, his3::hisG, trp1::hisG flo8∆(unmarked) amn1(BY4741 allele; unmarked) GAL3+(W303 allele) pUB2104 (GAL10p-ATP16::KanMX)	Replicate 3	This study
UB28397	MATa ho::LYS2, lys2, ura3, leu2::hisG, his3::hisG, trp1::hisG flo8∆(unmarked) amn1(BY4741 allele; unmarked) GAL3+(W303 allele) pUB2105(GAL10p-MIA40::KanMX)	Replicate 1	This study
UB28398	MATa ho::LYS2, lys2, ura3, leu2::hisG, his3::hisG, trp1::hisG flo8∆(unmarked) amn1(BY4741 allele; unmarked) GAL3+(W303 allele) pUB2105(GAL10p-MIA40::KanMX)	Replicate 2	This study
UB28399	MATa ho::LYS2, lys2, ura3, leu2::hisG, his3::hisG, trp1::hisG flo8∆(unmarked) amn1(BY4741 allele; unmarked) GAL3+(W303 allele) pUB2105(GAL10p-MIA40::KanMX)	Replicate 3	This study
UB28400	MATa ho::LYS2, lys2, ura3, leu2::hisG, his3::hisG, trp1::hisG flo8∆(unmarked) amn1(BY4741 allele; unmarked) GAL3+(W303 allele) pUB2106 (GAL10p-ABF2::KanMX)	Replicate 1	This study
UB28401	MATa ho::LYS2, lys2, ura3, leu2::hisG, his3::hisG, trp1::hisG flo8∆(unmarked) amn1(BY4741 allele; unmarked) GAL3+(W303 allele) pUB2106 (GAL10p-ABF2::KanMX)	Replicate 2	This study
UB28402	MATa ho::LYS2, lys2, ura3, leu2::hisG, his3::hisG, trp1::hisG flo8∆(unmarked) amn1(BY4741 allele; unmarked) GAL3+(W303 allele) pUB2106 (GAL10p-ABF2::KanMX)	Replicate 3	This study
UB28406	MATa ho::LYS2, lys2, ura3, leu2::hisG, his3::hisG, trp1::hisG flo8∆(unmarked) amn1(BY4741 allele; unmarked) GAL3+(W303 allele) pUB2107 (GAL10p-COX11::KanMX)	Replicate 1	This study
UB28407	MATa ho::LYS2, lys2, ura3, leu2::hisG, his3::hisG, trp1::hisG flo8∆(unmarked) amn1(BY4741 allele; unmarked) GAL3+(W303 allele) pUB2107 (GAL10p-COX11::KanMX)	Replicate 2	This study
UB28408	MATa ho::LYS2, lys2, ura3, leu2::hisG, his3::hisG, trp1::hisG flo8∆(unmarked) amn1(BY4741 allele; unmarked) GAL3+(W303 allele) pUB2107 (GAL10p-COX11::KanMX)	Replicate 3	This study
UB28618	MATa ho::LYS2, lys2, ura3, leu2::hisG, trp1::hisG flo8∆(unmarked) amn1(BY4741 allele; unmarked) GAL3+(W303 allele) pUB914 (GAL10p-ccb-KanMX)	Replicate 1	This study
UB28619	MATa ho::LYS2, lys2, ura3, leu2::hisG, trp1::hisG flo8∆(unmarked) amn1(BY4741 allele; unmarked) GAL3+(W303 allele) pUB914 (GAL10p-ccb-KanMX)	Replicate 2	This study
UB28620	MATa ho::LYS2, lys2, ura3, leu2::hisG, trp1::hisG flo8∆(unmarked) amn1(BY4741 allele; unmarked) GAL3+(W303 allele) pUB914 (GAL10p-ccb-KanMX)	Replicate 3	This study
UB28621	MATa ho::LYS2, lys2, ura3, leu2::hisG, trp1::hisG flo8∆(unmarked) amn1(BY4741 allele; unmarked) GAL3+(W303 allele) pUB2099 (GAL10p-ALD4::KanMX)	Replicate 1	This study
UB28622	MATa ho::LYS2, lys2, ura3, leu2::hisG, trp1::hisG flo8∆(unmarked) amn1(BY4741 allele; unmarked) GAL3+(W303 allele) pUB2099 (GAL10p-ALD4::KanMX)	Replicate 2	This study
UB28623	MATa ho::LYS2, lys2, ura3, leu2::hisG, trp1::hisG flo8∆(unmarked) amn1(BY4741 allele; unmarked) GAL3+(W303 allele) pUB2099 (GAL10p-ALD4::KanMX)	Replicate 3	This study
UB28624	MATa ho::LYS2, lys2, ura3, leu2::hisG, trp1::hisG flo8∆(unmarked) amn1(BY4741 allele; unmarked) GAL3+(W303 allele) pUB2100 (GAL10p-PSD1::KanMX)	Replicate 1	This study
UB28625	MATa ho::LYS2, lys2, ura3, leu2::hisG, trp1::hisG flo8∆(unmarked) amn1(BY4741 allele; unmarked) GAL3+(W303 allele) pUB2100 (GAL10p-PSD1::KanMX)	Replicate 2	This study
UB28626	MATa ho::LYS2, lys2, ura3, leu2::hisG, trp1::hisG flo8∆(unmarked) amn1(BY4741 allele; unmarked) GAL3+(W303 allele) pUB2100 (GAL10p-PSD1::KanMX)	Replicate 3	This study
UB28630	MATa ho::LYS2, lys2, ura3, leu2::hisG, trp1::hisG flo8∆(unmarked) amn1(BY4741 allele; unmarked) GAL3+(W303 allele) pUB2101 (GAL10p-COQ2::KanMX)	Replicate 1	This study
UB28631	MATa ho::LYS2, lys2, ura3, leu2::hisG, trp1::hisG flo8∆(unmarked) amn1(BY4741 allele; unmarked) GAL3+(W303 allele) pUB2101 (GAL10p-COQ2::KanMX)	Replicate 2	This study
UB28632	MATa ho::LYS2, lys2, ura3, leu2::hisG, trp1::hisG flo8∆(unmarked) amn1(BY4741 allele; unmarked) GAL3+(W303 allele) pUB2101 (GAL10p-COQ2::KanMX)	Replicate 3	This study
UB28633	MATa ho::LYS2, lys2, ura3, leu2::hisG, trp1::hisG flo8∆(unmarked) amn1(BY4741 allele; unmarked) GAL3+(W303 allele) pUB2102 (GAL10p-TIM44::KanMX)	Replicate 1	This study
UB28634	MATa ho::LYS2, lys2, ura3, leu2::hisG, trp1::hisG flo8∆(unmarked) amn1(BY4741 allele; unmarked) GAL3+(W303 allele) pUB2102 (GAL10p-TIM44::KanMX)	Replicate 2	This study
UB28635	MATa ho::LYS2, lys2, ura3, leu2::hisG, trp1::hisG flo8∆(unmarked) amn1(BY4741 allele; unmarked) GAL3+(W303 allele) pUB2102 (GAL10p-TIM44::KanMX)	Replicate 3	This study
UB28636	MATa ho::LYS2, lys2, ura3, leu2::hisG, trp1::hisG flo8∆(unmarked) amn1(BY4741 allele; unmarked) GAL3+(W303 allele) pUB2103 (GAL10p-MRPS9::KanMX)	Replicate 1	This study
UB28637	MATa ho::LYS2, lys2, ura3, leu2::hisG, trp1::hisG flo8∆(unmarked) amn1(BY4741 allele; unmarked) GAL3+(W303 allele) pUB2103 (GAL10p-MRPS9::KanMX)	Replicate 2	This study
UB28638	MATa ho::LYS2, lys2, ura3, leu2::hisG, trp1::hisG flo8∆(unmarked) amn1(BY4741 allele; unmarked) GAL3+(W303 allele) pUB2103 (GAL10p-MRPS9::KanMX)	Replicate 3	This study
UB28639	MATa ho::LYS2, lys2, ura3, leu2::hisG, trp1::hisG flo8∆(unmarked) amn1(BY4741 allele; unmarked) GAL3+(W303 allele) pUB2104 (GAL10p-ATP16::KanMX)	Replicate 1	This study
UB28640	MATa ho::LYS2, lys2, ura3, leu2::hisG, trp1::hisG flo8∆(unmarked) amn1(BY4741 allele; unmarked) GAL3+(W303 allele) pUB2104 (GAL10p-ATP16::KanMX)	Replicate 2	This study
UB28641	MATa ho::LYS2, lys2, ura3, leu2::hisG, trp1::hisG flo8∆(unmarked) amn1(BY4741 allele; unmarked) GAL3+(W303 allele) pUB2104 (GAL10p-ATP16::KanMX)	Replicate 3	This study
UB28648	MATa ho::LYS2, lys2, ura3, leu2::hisG, trp1::hisG flo8∆(unmarked) amn1(BY4741 allele; unmarked) GAL3+(W303 allele) pUB2105 (GAL10p-MIA40::KanMX)	Replicate 1	This study
UB28649	MATa ho::LYS2, lys2, ura3, leu2::hisG, trp1::hisG flo8∆(unmarked) amn1(BY4741 allele; unmarked) GAL3+(W303 allele) pUB2105 (GAL10p-MIA40::KanMX)	Replicate 2	This study
UB28650	MATa ho::LYS2, lys2, ura3, leu2::hisG, trp1::hisG flo8∆(unmarked) amn1(BY4741 allele; unmarked) GAL3+(W303 allele) pUB2105 (GAL10p-MIA40::KanMX)	Replicate 3	This study
UB28651	MATa ho::LYS2, lys2, ura3, leu2::hisG, trp1::hisG flo8∆(unmarked) amn1(BY4741 allele; unmarked) GAL3+(W303 allele) pUB2106(GAL10p-ABF2::KanMX)	Replicate 1	This study
UB28652	MATa ho::LYS2, lys2, ura3, leu2::hisG, trp1::hisG flo8∆(unmarked) amn1(BY4741 allele; unmarked) GAL3+(W303 allele) pUB2106(GAL10p-ABF2::KanMX)	Replicate 2	This study
UB28653	MATa ho::LYS2, lys2, ura3, leu2::hisG, trp1::hisG flo8∆(unmarked) amn1(BY4741 allele; unmarked) GAL3+(W303 allele) pUB2106(GAL10p-ABF2::KanMX)	Replicate 3	This study
UB28657	MATa ho::LYS2, lys2, ura3, leu2::hisG, trp1::hisG flo8∆(unmarked) amn1(BY4741 allele; unmarked) GAL3+(W303 allele) pUB2107 (GAL10p-COX11::KanMX)	Replicate 1	This study
UB28658	MATa ho::LYS2, lys2, ura3, leu2::hisG, trp1::hisG flo8∆(unmarked) amn1(BY4741 allele; unmarked) GAL3+(W303 allele) pUB2107 (GAL10p-COX11::KanMX)	Replicate 2	This study
UB28659	MATa ho::LYS2, lys2, ura3, leu2::hisG, trp1::hisG flo8∆(unmarked) amn1(BY4741 allele; unmarked) GAL3+(W303 allele) pUB2107 (GAL10p-COX11::KanMX)	Replicate 3	This study
UB28663	MATa ho::LYS2, lys2, ura3, leu2::hisG, his3::hisG, trp1::hisG flo8∆(unmarked) amn1(BY4741 allele; unmarked) GAL3+(W303 allele) PGK1-eGFP::HIS pUB914 (GAL10p-ccd-KanMX)	Replicate 1	This study
UB28664	MATa ho::LYS2, lys2, ura3, leu2::hisG, his3::hisG, trp1::hisG flo8∆(unmarked) amn1(BY4741 allele; unmarked) GAL3+(W303 allele) PGK1-eGFP::HIS pUB914 (GAL10p-ccd-KanMX)	Replicate 2	This study
UB28665	MATa ho::LYS2, lys2, ura3, leu2::hisG, his3::hisG, trp1::hisG flo8∆(unmarked) amn1(BY4741 allele; unmarked) GAL3+(W303 allele) PGK1-eGFP::HIS pUB914 (GAL10p-ccd-KanMX)	Replicate 3	This study
UB28666	MATa ho::LYS2, lys2, ura3, leu2::hisG, his3::hisG, trp1::hisG flo8∆(unmarked) amn1(BY4741 allele; unmarked) GAL3+(W303 allele) PGK1-eGFP::HIS pUB2099 (GAL10p-ALD4::KanMX)	Replicate 1	This study
UB28667	MATa ho::LYS2, lys2, ura3, leu2::hisG, his3::hisG, trp1::hisG flo8∆(unmarked) amn1(BY4741 allele; unmarked) GAL3+(W303 allele) PGK1-eGFP::HIS pUB2099 (GAL10p-ALD4::KanMX)	Replicate 2	This study
UB28668	MATa ho::LYS2, lys2, ura3, leu2::hisG, his3::hisG, trp1::hisG flo8∆(unmarked) amn1(BY4741 allele; unmarked) GAL3+(W303 allele) PGK1-eGFP::HIS pUB2099 (GAL10p-ALD4::KanMX)	Replicate 3	This study
UB28669	MATa ho::LYS2, lys2, ura3, leu2::hisG, his3::hisG, trp1::hisG flo8∆(unmarked) amn1(BY4741 allele; unmarked) GAL3+(W303 allele) PGK1-eGFP::HIS pUB2100 (GAL10p-PSD1::KanMX)	Replicate 1	This study
UB28670	MATa ho::LYS2, lys2, ura3, leu2::hisG, his3::hisG, trp1::hisG flo8∆(unmarked) amn1(BY4741 allele; unmarked) GAL3+(W303 allele) PGK1-eGFP::HIS pUB2100 (GAL10p-PSD1::KanMX)	Replicate 2	This study
UB28671	MATa ho::LYS2, lys2, ura3, leu2::hisG, his3::hisG, trp1::hisG flo8∆(unmarked) amn1(BY4741 allele; unmarked) GAL3+(W303 allele) PGK1-eGFP::HIS pUB2100 (GAL10p-PSD1::KanMX)	Replicate 3	This study
UB28675	MATa ho::LYS2, lys2, ura3, leu2::hisG, his3::hisG, trp1::hisG flo8∆(unmarked) amn1(BY4741 allele; unmarked) GAL3+(W303 allele) PGK1-eGFP::HIS pUB2101 (GAL10p-COQ2::KanMX)	Replicate 1	This study
UB28676	MATa ho::LYS2, lys2, ura3, leu2::hisG, his3::hisG, trp1::hisG flo8∆(unmarked) amn1(BY4741 allele; unmarked) GAL3+(W303 allele) PGK1-eGFP::HIS pUB2101 (GAL10p-COQ2::KanMX)	Replicate 2	This study
UB28677	MATa ho::LYS2, lys2, ura3, leu2::hisG, his3::hisG, trp1::hisG flo8∆(unmarked) amn1(BY4741 allele; unmarked) GAL3+(W303 allele) PGK1-eGFP::HIS pUB2101 (GAL10p-COQ2::KanMX)	Replicate 3	This study
UB28678	MATa ho::LYS2, lys2, ura3, leu2::hisG, his3::hisG, trp1::hisG flo8∆(unmarked) amn1(BY4741 allele; unmarked) GAL3+(W303 allele) PGK1-eGFP::HIS pUB2102 (GAL10p-TIM44::KanMX)	Replicate 1	This study
UB28679	MATa ho::LYS2, lys2, ura3, leu2::hisG, his3::hisG, trp1::hisG flo8∆(unmarked) amn1(BY4741 allele; unmarked) GAL3+(W303 allele) PGK1-eGFP::HIS pUB2102 (GAL10p-TIM44::KanMX)	Replicate 2	This study
UB28680	MATa ho::LYS2, lys2, ura3, leu2::hisG, his3::hisG, trp1::hisG flo8∆(unmarked) amn1(BY4741 allele; unmarked) GAL3+(W303 allele) PGK1-eGFP::HIS pUB2102 (GAL10p-TIM44::KanMX)	Replicate 3	This study
UB28681	MATa ho::LYS2, lys2, ura3, leu2::hisG, his3::hisG, trp1::hisG flo8∆(unmarked) amn1(BY4741 allele; unmarked) GAL3+(W303 allele) PGK1-eGFP::HIS pUB2103 (GAL10p-MRPS9::KanMX)	Replicate 1	This study
UB28682	MATa ho::LYS2, lys2, ura3, leu2::hisG, his3::hisG, trp1::hisG flo8∆(unmarked) amn1(BY4741 allele; unmarked) GAL3+(W303 allele) PGK1-eGFP::HIS pUB2103 (GAL10p-MRPS9::KanMX)	Replicate 2	This study
UB28683	MATa ho::LYS2, lys2, ura3, leu2::hisG, his3::hisG, trp1::hisG flo8∆(unmarked) amn1(BY4741 allele; unmarked) GAL3+(W303 allele) PGK1-eGFP::HIS pUB2103 (GAL10p-MRPS9::KanMX)	Replicate 3	This study
UB28684	MATa ho::LYS2, lys2, ura3, leu2::hisG, his3::hisG, trp1::hisG flo8∆(unmarked) amn1(BY4741 allele; unmarked) GAL3+(W303 allele) PGK1-eGFP::HIS pUB2104 (GAL10p-ATP16::KanMX)	Replicate 1	This study
UB28685	MATa ho::LYS2, lys2, ura3, leu2::hisG, his3::hisG, trp1::hisG flo8∆(unmarked) amn1(BY4741 allele; unmarked) GAL3+(W303 allele) PGK1-eGFP::HIS pUB2104 (GAL10p-ATP16::KanMX)	Replicate 2	This study
UB28686	MATa ho::LYS2, lys2, ura3, leu2::hisG, his3::hisG, trp1::hisG flo8∆(unmarked) amn1(BY4741 allele; unmarked) GAL3+(W303 allele) PGK1-eGFP::HIS pUB2104 (GAL10p-ATP16::KanMX)	Replicate 3	This study
UB28693	MATa ho::LYS2, lys2, ura3, leu2::hisG, his3::hisG, trp1::hisG flo8∆(unmarked) amn1(BY4741 allele; unmarked) GAL3+(W303 allele) PGK1-eGFP::HIS pUB2105 (GAL10p-MIA40::KanMX)	Replicate 1	This study
UB28694	MATa ho::LYS2, lys2, ura3, leu2::hisG, his3::hisG, trp1::hisG flo8∆(unmarked) amn1(BY4741 allele; unmarked) GAL3+(W303 allele) PGK1-eGFP::HIS pUB2105 (GAL10p-MIA40::KanMX)	Replicate 2	This study
UB28695	MATa ho::LYS2, lys2, ura3, leu2::hisG, his3::hisG, trp1::hisG flo8∆(unmarked) amn1(BY4741 allele; unmarked) GAL3+(W303 allele) PGK1-eGFP::HIS pUB2105 (GAL10p-MIA40::KanMX)	Replicate 3	This study
UB28696	MATa ho::LYS2, lys2, ura3, leu2::hisG, his3::hisG, trp1::hisG flo8∆(unmarked) amn1(BY4741 allele; unmarked) GAL3+(W303 allele) PGK1-eGFP::HIS pUB2106 (GAL10p-ABF2::KanMX)	Replicate 1	This study
UB28697	MATa ho::LYS2, lys2, ura3, leu2::hisG, his3::hisG, trp1::hisG flo8∆(unmarked) amn1(BY4741 allele; unmarked) GAL3+(W303 allele) PGK1-eGFP::HIS pUB2106 (GAL10p-ABF2::KanMX)	Replicate 2	This study
UB28698	MATa ho::LYS2, lys2, ura3, leu2::hisG, his3::hisG, trp1::hisG flo8∆(unmarked) amn1(BY4741 allele; unmarked) GAL3+(W303 allele) PGK1-eGFP::HIS pUB2106 (GAL10p-ABF2::KanMX)	Replicate 3	This study
UB28702	MATa ho::LYS2, lys2, ura3, leu2::hisG, his3::hisG, trp1::hisG flo8∆(unmarked) amn1(BY4741 allele; unmarked) GAL3+(W303 allele) PGK1-eGFP::HIS pUB2107 (GAL10p-COX11::KanMX)	Replicate 1	This study
UB28703	MATa ho::LYS2, lys2, ura3, leu2::hisG, his3::hisG, trp1::hisG flo8∆(unmarked) amn1(BY4741 allele; unmarked) GAL3+(W303 allele) PGK1-eGFP::HIS pUB2107 (GAL10p-COX11::KanMX)	Replicate 2	This study
UB28704	MATa ho::LYS2, lys2, ura3, leu2::hisG, his3::hisG, trp1::hisG flo8∆(unmarked) amn1(BY4741 allele; unmarked) GAL3+(W303 allele) PGK1-eGFP::HIS pUB2107 (GAL10p-COX11::KanMX)	Replicate 3	This study
Yeast Starvation Library	MATa ho::LYS2, lys2, ura3, leu2::hisG, his3::hisG, trp1::hisG flo8∆(unmarked) amn1(BY4741 allele; unmarked) GAL3+(W303 allele) + Starvation cDNA Library	25 OD unit aliquots	This study
Yeast Early Meiosis Library	MATa ho::LYS2, lys2, ura3, leu2::hisG, his3::hisG, trp1::hisG flo8∆(unmarked) amn1(BY4741 allele; unmarked) GAL3+(W303 allele) + Early Meiosis cDNA Library	25 OD unit aliquots	This study
Yeast Meiosis I Library	MATa ho::LYS2, lys2, ura3, leu2::hisG, his3::hisG, trp1::hisG flo8∆(unmarked) amn1(BY4741 allele; unmarked) GAL3+(W303 allele) + Meiosis I cDNA Library	25 OD unit aliquots	This study
Yeast Meiosis II Library	MATa ho::LYS2, lys2, ura3, leu2::hisG, his3::hisG, trp1::hisG flo8∆(unmarked) amn1(BY4741 allele; unmarked) GAL3+(W303 allele) + Meiosis II cDNA Library	25 OD unit aliquots	This study
Yeast Late Meiosis Library	MATa ho::LYS2, lys2, ura3, leu2::hisG, his3::hisG, trp1::hisG flo8∆(unmarked) amn1(BY4741 allele; unmarked) GAL3+(W303 allele) + Late Meiosis cDNA Library	25 OD unit aliquots	This study

### Sheet: Plasmids
Name	Description	Markers	Source
Starvation cDNA library in pDONR222	Starvation cDNA library in Gateway entry vector	Kan (E. coli)	This study
Early Meiosis cDNA library in pDONR222	Early Meiosis cDNA library in Gateway entry vector	Kan (E. coli)	This study
Meiosis I cDNA library in pDONR222	Meiosis I cDNA library in Gateway entry vector	Kan (E. coli)	This study
Meiosis II cDNA library in pDONR222	Meiosis II cDNA library in Gateway entry vector	Kan (E. coli)	This study
Late Meiosis cDNA library in pDONR222	Late Meiosis cDNA library in Gateway entry vector	Kan (E. coli)	This study
Starvation cDNA library in pUB914	Starvation cDNA library in Gateway destination vector	Amp (E. coli); KanMX (S. cerevisiae)	This study
Early Meiosis cDNA library in pUB914	Early Meiosis cDNA library in Gateway destination vector	Amp (E. coli); KanMX (S. cerevisiae)	This study
Meiosis I cDNA library in pUB914	Meiosis I cDNA library in Gateway destination vector	Amp (E. coli); KanMX (S. cerevisiae)	This study
Meiosis II cDNA library in pUB914	Mesiois II cDNA library in Gateway destination vector	Amp (E. coli); KanMX (S. cerevisiae)	This study
Late Meiosis cDNA library in pUB914	Late Meiosis cDNA library in Gateway destination vector	Amp (E. coli); KanMX (S. cerevisiae)	This study
pDONR222	Donor vector for Gateway cloning	Kan (E. coli); Chloramphenicol (E. coli)	Thermo Fisher (Invitrogen)
pUB914	GAL10p-ccd-KANMX; backbone for cDNA libraries	Amp (E. coli) Chloramphenicol (E. coli); KanMX (S. cerevisiae)	This study (modification of Addgene 14151)
pUB2090	pDONR222-ALD4	Kan (E. coli)	This study
pUB2091	pDONR222-PSD1	Kan (E. coli)	This study
pUB2092	pDONR222-COQ2	Kan (E. coli)	This study
pUB2093	pDONR222-TIM44	Kan (E. coli)	This study
pUB2094	pDONR222-MRPS9	Kan (E. coli)	This study
pUB2095	pDONR222-ATP16	Kan (E. coli)	This study
pUB2096	pDONR222-MIA40	Kan (E. coli)	This study
pUB2097	pDONR222-ABF2	Kan (E. coli)	This study
pUB2098	pDONR222-COX11	Kan (E. coli)	This study
pUB2099	pUB914-GAL10p-ALD4::KanMX	Amp (E. coli); KanMX (S. cerevisiae)	This study
pUB2100	pUB914-GAL10p-PSD1::KanMX	Amp (E. coli); KanMX (S. cerevisiae)	This study
pUB2101	pUB914-GAL10p-COQ2::KanMX	Amp (E. coli); KanMX (S. cerevisiae)	This study
pUB2102	pUB914-GAL10p-TIM44::KanMX	Amp (E. coli); KanMX (S. cerevisiae)	This study
pUB2103	pUB914-GAL10p-MRPS9::KanMX	Amp (E. coli); KanMX (S. cerevisiae)	This study
pUB2104	pUB914-GAL10p-ATP16::KanMX	Amp (E. coli); KanMX (S. cerevisiae)	This study
pUB2105	pUB914-GAL10p-MIA40::KanMX	Amp (E. coli); KanMX (S. cerevisiae)	This study
pUB2106	pUB914-GAL10p-ABF2::KanMX	Amp (E. coli); KanMX (S. cerevisiae)	This study
pUB2107	pUB914-GAL10p-COX11::KanMX	Amp (E. coli); KanMX (S. cerevisiae)	This study
pUB6	pFA6a-GFP(S65T)::HIS3MX6	HIS3MX6 (S. cerevisiae)	Longtine et al., 1998

### Sheet: Oligos
Name	Sequence (5' --> 3')	Description	Use
2042	tctagaactagtggatc	Binds SK site in pUB914 (Forward)	For amplifying cDNA from yeast cDNA libraries
2134	cgaggtcgacggtatcg	Binds KS site in pUB914 (Reverse)	For amplifying cDNA from yeast cDNA libraries
8351	TAAGGAATTGCCAGGTGTTGCTTTCTTATCCGAAAAGAAAcggatccccgggttaattaa	3'-end of PGK1 without STOP codon + F2 sequence (Forward)	For amplifying eGFP::HIS3MX6 from pUB6 to tag PGK1
8352	AAAGAAAAAAATTGATCTATCGATTTCAATTCAATTCAATgaattcgagctcgtttaaac	3'UTR of PGK1 + R1 sequence (Reverse)	For amplifying eGFP::HIS3MX6 from pUB6 to tag PGK1
8984	ggggacaagtttgtacaaaaaagcaggcttaATGTTCAGTAGATCTACGC	For Gateway cloning of ALD4 (Forward)	For Gateway cloning of ALD4
8985	ggggaccactttgtacaagaaagctgggttTTACTCGTCCAATTTGGC	For Gateway cloning of ALD4 (Reverse)	For Gateway cloning of ALD4
8986	ggggacaagtttgtacaaaaaagcaggcttaATGTCAATTATGCCAGTTAAG	For Gateway cloning of PSD1 (Forward)	For Gateway cloning of PSD1
8987	ggggaccactttgtacaagaaagctgggttTCATTTTAAATCATTCTTTCCAAT	For Gateway cloning of PSD1 (Reverse)	For Gateway cloning of PSD1
8988	ggggacaagtttgtacaaaaaagcaggcttaATGTTTATTTGGCAGAGAAA	For Gateway cloning COQ2 (Forward)	For Gateway cloning COQ2
8989	ggggaccactttgtacaagaaagctgggttCTACAAGAATCCAAACAGTC	For Gateway cloning COQ2 (Reverse)	For Gateway cloning COQ2
8990	ggggacaagtttgtacaaaaaagcaggcttaATGCACAGATCCACTTTT	For Gateway cloning of TIM44 (Forward)	For Gateway cloning of TIM44
8991	ggggaccactttgtacaagaaagctgggttTCAGGTGAATTGTCTAGAACC	For Gateway cloning of TIM44 (Reverse)	For Gateway cloning of TIM44
8992	ggggacaagtttgtacaaaaaagcaggcttaATGTTTTCAAGGCTTTCTTTG	For Gateway cloning of MRPS9 (Forward)	For Gateway cloning of MRPS9
8993	ggggaccactttgtacaagaaagctgggttCTATCTCTTGACCCATGT	For Gateway cloning of MRPS9 (Reverse)	For Gateway cloning of MRPS9
8994	ggggacaagtttgtacaaaaaagcaggcttaATGTTACGTTCAATTATTGG	For Gateway cloning of ATP16 (Forward)	For Gateway cloning of ATP16
8995	ggggaccactttgtacaagaaagctgggttCTATTTCAATACGGATTGTAAG	For Gateway cloning of ATP16 (Reverse)	For Gateway cloning of ATP16
8996	ggggacaagtttgtacaaaaaagcaggcttaATGCTTCGCAACTTAGTC	For Gateway cloning of MIA40 (Forward)	For Gateway cloning of MIA40
8997	ggggaccactttgtacaagaaagctgggttTTAAGGTTTGGATTCCTCAT	For Gateway cloning of MIA40 (Reverse)	For Gateway cloning of MIA40
8998	ggggacaagtttgtacaaaaaagcaggcttaATGAACAGTTACAGCCTAT	For Gateway cloning of ABF2 (Forward)	For Gateway cloning of ABF2
8999	ggggaccactttgtacaagaaagctgggttCTAGTTGAGAGGGTAGCG	For Gateway cloning of ABF2 (Reverse)	For Gateway cloning of ABF2
9000	ggggacaagtttgtacaaaaaagcaggcttaATGATAAGAATATGTCCCATT	For Gateway cloning of COX11 (Forward)	For Gateway cloning of COX11
9001	ggggaccactttgtacaagaaagctgggttTTAATTTGAGTTGTCTTTCCTT	For Gateway cloning of COX11 (Reverse)	For Gateway cloning of COX11
